# Evidence for conserved gene expression and biological processes operative in human podocytes and adult brain

**DOI:** 10.1101/2025.03.17.643629

**Authors:** Wasco Wruck, Chantelle Thimm, James Adjaye

## Abstract

**Background:** Podocytes are essential for the proper functioning of the glomerular filtration barrier and are characterized by their intricate structure which includes well-organized primary and secondary foot processes. The brain expresses podocyte-associated proteins such as Nephrin, and Synaptopodin which are well documented. Processing of information and inter-cellular communication between podocytes and neurons employ similar molecular mechanisms which include actin-based projections, adhesion molecules, and signaling pathways.

**Methods:** In this study, we analysed brain-associated biological processes, transcription factors and pathways significantly regulated in UdPodocytes, i.e. podocytes differentiated from SIX2-positive UdRPCs (urine-derived renal progenitor cells). We compared gene expression in iPSC-derived brain and kidney organoids with UdPodocytes and mapped the overlapping 344 genes to brain regions via the GTEX (Genotype-Tissue Expression) database and investigated their regulation induced by the mediator of the renin-angiotensin system-angiotensin II (ANG II)

**Results:** The protein interaction network of UdPodocytes genes associated with brain in GTEX contains modules for pre-synapse, post-synapse, endocrine processes and neural crest differentiation. We also found that the genes overlapping between brain and podocytes are also expressed in iPSC-derived kidney and brain organoids and could map the involved genes to all regions of the brain with the frontal cortex as the most enriched. The genes SUZ*12, NFKB1* and *PAX2* were the most significantly over-represented transcription factors. We independently confirmed the conserved expression of PAX6, KCNQ3, TUJ1,MAP2, TAU and ACTN4 in Udpodocytes as shown by Western blotting, Immunofluorescence and RT-PCR. We further investigated if the conserved genes are also regulated by ANGII. This unveiled genes down-regulated upon ANGII-stimulation of Udpodocytes to be associated with axon guidance, Calcium, Hippo and cGMP-PKG signaling as over-represented pathways.

**Conclusion:** In conclusion, we have identified 344 genes with overlapping expression in brain and podocytes. These are mainly associated with synaptic signaling and cell projections. This implies that human urine-derived SIX2-renal progenitor cells differentiated into podocytes can serve as a platform for dissecting and understanding the relevance of conserved biological processes in podocytes which are currently annotated as neuron projection, axons, neurogenesis and synaptic signaling.
