## Supplementary Table 1 for "Evidence for conserved gene expression and biological processes operative in human podocytes and adult brain"

### Sheet: sheet
GOID	Pvalue	OddsRatio	ExpCount	Count	Size	Term	GO_type	genes_x000D_
GO:0007411	8.70377e-06	3.25663	7.03066	21	259	axon guidance	GO_BP	ANOS1,BDNF,CXCR4,EFNA2,EGR2,EMB,FEZ1,GBX2,GDF7,ISL2,MATN2,NFASC,NRXN1,NRXN3,PAX6,PLXNC1,ROBO1,SEMA3E,SEMA6B,SEMA6D,SLIT1_x000D_
GO:0048667	2.6702e-05	2.33627	15.1743	33	559	cell morphogenesis involved in neuron differentiation	GO_BP	ANOS1,ATL1,BDNF,CAMK2B,CXCR4,DCLK1,EFNA2,EGR2,EMB,FEZ1,GBX2,GDF7,HECW2,ISL2,LPAR3,MATN2,MYO7A,NFASC,NRXN1,NRXN3,NTRK2,PAX6,PLXNC1,PREX2,ROBO1,SARM1,SEMA3E,SEMA6B,SEMA6D,SLIT1,STRC,TIAM1,UST_x000D_
GO:0048812	3.97797e-05	2.22601	16.8573	35	621	neuron projection morphogenesis	GO_BP	ANOS1,ATL1,BDNF,CAMK2B,CXCR4,DCLK1,EFNA2,EGR2,EMB,FEZ1,GAS7,GBX2,GDF7,HECW2,ISL2,LPAR3,MATN2,NFASC,NRXN1,NRXN3,NTRK2,PACSIN1,PAX6,PLXNC1,PREX2,ROBO1,SARM1,SEMA3E,SEMA6B,SEMA6D,SH3GL2,SLIT1,SYT1,TIAM1,UST_x000D_
GO:0022008	4.00562e-05	1.99854	24.7694	46	936	neurogenesis	GO_BP	ANOS1,ATL1,AZU1,BDNF,BMP6,BRINP1,BRINP2,CAMK2B,CDON,CHODL,CXCR4,DCLK1,DCLK2,DLL1,EDN3,EFNA2,EGR2,EMB,EYA1,FA2H,FEV,FEZ1,FOXA2,FPR2,GAS7,GBX2,GDF7,GJC2,GPER1,GPR173,HECW2,HES2,IHH,ISL2,LGI4,LPAR3,MATN2,MDGA1,MEIS1,MYO7A,NAV3,NFASC,NKD1,NRXN1,NRXN3,NTM,NTRK2,PACSIN1,PAX6,PAX7,PLXNC1,PRDM12,PRDM8,PREX2,RND1,ROBO1,SARM1,SEMA3E,SEMA6B,SEMA6D,SERPINI1,SFRP1,SH3GL2,SH3TC2,SLIT1,SNAP25,SOX2,STRC,SYT1,TIA…
GO:0051960	0.000158805	1.91278	23.9694	43	883	regulation of nervous system development	GO_BP	BDNF,BMP6,BRINP1,BRINP2,CAMK2B,CDON,CHODL,CXCR4,DLL1,EYA1,GDF7,GJC2,GPER1,GPR173,HECW2,HES2,ISL2,LGI4,LPAR3,LRRN1,MDGA1,MEIS1,NRXN1,NTRK2,PACSIN1,PAX6,PLXNC1,ROBO1,SARM1,SEMA3E,SEMA6B,SEMA6D,SERPINI1,SFRP1,SLIT1,SNAP25,SOX2,SRPX2,SYNDIG1,SYT1,TIAM1,UST,ZNF536_x000D_
GO:0007422	0.000190719	4.95805	2.03591	9	75	peripheral nervous system development	GO_BP	BDNF,EGR2,FA2H,ISL2,LGI4,NFASC,NTRK2,SERPINI1,SH3TC2_x000D_
GO:0098962	0.000223296	18.0552	0.325745	4	12	regulation of postsynaptic neurotransmitter receptor activity	GO_BP	CACNG4,CNIH2,SHISA6,SHISA7_x000D_
GO:0030182	0.000316661	2.00361	18.0383	34	684	neuron differentiation	GO_BP	ANOS1,ATL1,BDNF,BMP6,BRINP1,BRINP2,CAMK2B,CDON,CHODL,CXCR4,DCLK1,DCLK2,DLL1,EDN3,EFNA2,EGR2,EMB,EYA1,FEV,FEZ1,FOXA2,GAS7,GBX2,GDF7,HECW2,IHH,ISL2,LGI4,LPAR3,MATN2,MDGA1,MEIS1,MYO7A,NFASC,NKD1,NRXN1,NRXN3,NTM,NTRK2,PACSIN1,PAX6,PAX7,PLXNC1,PRDM12,PREX2,RND1,ROBO1,SARM1,SEMA3E,SEMA6B,SEMA6D,SERPINI1,SFRP1,SH3GL2,SLIT1,SNAP25,SOX2,STRC,SYT1,TIAM1,UST,WNT1,WNT8A,WNT9A,ZNF536_x000D_
GO:0021527	0.000432448	14.4426	0.380036	4	14	spinal cord association neuron differentiation	GO_BP	GDF7,MDGA1,PAX7,WNT1_x000D_
GO:0061564	0.000470115	2.13768	13.3827	27	493	axon development	GO_BP	ANOS1,ATL1,BDNF,CXCR4,DCLK1,EFNA2,EGR2,EMB,FEZ1,GBX2,GDF7,ISL2,LPAR3,MATN2,NFASC,NRXN1,NRXN3,NTRK2,PAX6,PLXNC1,ROBO1,SEMA3E,SEMA6B,SEMA6D,SLIT1,TIAM1,UST_x000D_
GO:0098916	0.000626898	1.91979	18.7303	34	690	anterograde trans-synaptic signaling	GO_BP	APBA1,BDNF,CACNA1A,CACNG4,CAMK2B,CNIH2,CRH,DGKI,EGR2,GPER1,GRIA3,GRIK4,JPH3,KCNMB4,KCNQ3,KISS1,LPAR3,NETO1,NRXN1,NTRK2,NTSR1,PCDHB3,PDYN,RGS4,SHISA6,SHISA7,SLC18A2,SLC1A4,SNAP25,STX11,SV2B,SYT1,TMOD2,TRIM9_x000D_
GO:0099536	0.000865802	1.88107	19.0832	34	703	synaptic signaling	GO_BP	APBA1,BDNF,CACNA1A,CACNG4,CAMK2B,CNIH2,CRH,DGKI,EGR2,GPER1,GRIA3,GRIK4,JPH3,KCNMB4,KCNQ3,KISS1,LPAR3,NETO1,NRXN1,NTRK2,NTSR1,PCDHB3,PDYN,RGS4,SHISA6,SHISA7,SLC18A2,SLC1A4,SNAP25,STX11,SV2B,SYT1,TMOD2,TRIM9_x000D_
GO:0048168	0.002484	4.82419	1.38442	6	51	regulation of neuronal synaptic plasticity	GO_BP	CAMK2B,EGR2,JPH3,NETO1,SHISA6,SHISA7_x000D_
GO:0099177	0.00258141	2.03121	11.3739	22	419	regulation of trans-synaptic signaling	GO_BP	APBA1,BDNF,CACNG4,CAMK2B,CNIH2,CRH,DGKI,EGR2,GPER1,GRIK4,JPH3,KCNMB4,KISS1,NETO1,NRXN1,NTRK2,NTSR1,RGS4,SHISA6,SHISA7,SNAP25,SYT1_x000D_
GO:0045664	0.00335795	1.80246	16.8533	29	623	regulation of neuron differentiation	GO_BP	BDNF,BMP6,BRINP1,BRINP2,CAMK2B,CDON,CHODL,DLL1,EYA1,GDF7,HECW2,ISL2,LPAR3,MEIS1,NTRK2,PACSIN1,PAX6,PLXNC1,ROBO1,SARM1,SEMA3E,SEMA6B,SEMA6D,SERPINI1,SFRP1,SNAP25,SOX2,SYT1,TIAM1,UST,ZNF536_x000D_
GO:0014034	0.00425519	35.978	0.108582	2	4	neural crest cell fate commitment	GO_BP	SFRP1,WNT8A_x000D_
GO:0032292	0.00499149	6.56042	0.705781	4	26	peripheral nervous system axon ensheathment	GO_BP	FA2H,LGI4,NTRK2,SH3TC2_x000D_
GO:0001504	0.00537051	4.88172	1.14011	5	42	neurotransmitter uptake	GO_BP	NTSR1,RGS4,SLC18A2,SLC1A7,SNAP25_x000D_
GO:0007218	0.00698558	3.05067	2.79598	8	103	neuropeptide signaling pathway	GO_BP	GAL,KISS1R,MCHR1,NMUR1,NPFFR2,NTSR1,PDYN,RXFP3_x000D_
GO:0051965	0.00892245	3.61512	1.7916	6	66	positive regulation of synapse assembly	GO_BP	BDNF,LRRN1,NRXN1,NTRK2,SRPX2,SYNDIG1_x000D_
GO:0050806	0.00969844	2.66461	3.56699	9	132	positive regulation of synaptic transmission	GO_BP	CACNG4,CRH,GPER1,KISS1,NETO1,NRXN1,NTRK2,NTSR1,RGS4,SHISA7,SNAP25,SYT1_x000D_
GO:0050885	0.0112148	4.01207	1.35727	5	50	neuromuscular process controlling balance	GO_BP	FOXS1,GPR88,JPH3,MYO7A,NRXN1_x000D_
GO:0035249	0.0112316	3.05114	2.44309	7	90	synaptic transmission, glutamatergic	GO_BP	CACNG4,CNIH2,DGKI,GRIK4,NRXN1,SLC1A4,SYT1_x000D_
GO:0042552	0.0125211	2.73241	3.09458	8	114	myelination	GO_BP	ANK2,CXCR4,EGR2,FA2H,LGI4,NFASC,NTRK2,SH3TC2_x000D_
GO:0019226	0.0134051	3.28537	1.95447	6	72	transmission of nerve impulse	GO_BP	CACNG4,GPER1,GPR88,KCNMB4,NFASC,NTRK2_x000D_
GO:0007272	0.0137993	2.68151	3.14887	8	116	ensheathment of neurons	GO_BP	ANK2,CXCR4,EGR2,FA2H,LGI4,NFASC,NTRK2,SH3TC2_x000D_
GO:0032287	0.0141074	14.3888	0.190018	2	7	peripheral nervous system myelin maintenance	GO_BP	FA2H,SH3TC2_x000D_
GO:0050807	0.0142489	2.15668	5.80912	12	214	regulation of synapse organization	GO_BP	BDNF,CAMK2B,LRRN1,MDGA1,NRXN1,NTRK2,SHISA6,SHISA7,SLIT1,SRPX2,SYNDIG1,TIAM1_x000D_
GO:0007269	0.0159779	2.30879	4.53328	10	167	neurotransmitter secretion	GO_BP	APBA1,DGKI,GPER1,KCNMB4,NRXN1,SLC18A2,SNAP25,STX11,SYT1,TRIM9_x000D_
GO:0001755	0.0165021	3.60986	1.493	5	55	neural crest cell migration	GO_BP	EDN3,GBX2,SEMA3E,SEMA6B,SEMA6D_x000D_
GO:1902284	0.0174588	4.37094	1.00438	4	37	neuron projection extension involved in neuron projection guidance	GO_BP	SEMA3E,SEMA6B,SEMA6D,SLIT1_x000D_
GO:0099504	0.0177574	2.16812	5.29335	11	195	synaptic vesicle cycle	GO_BP	APBA1,DGKI,NRXN1,PACSIN1,SH3GL2,SLC18A2,SNAP25,STX11,SYNDIG1,SYT1,TRIM9_x000D_
GO:0048665	0.0182249	6.02347	0.568182	3	21	neuron fate specification	GO_BP	DLL1,EYA1,FEV,ISL2,PAX6_x000D_
GO:0002042	0.0201131	2.69243	2.74169	7	101	cell migration involved in sprouting angiogenesis	GO_BP	FGFBP1,MEOX2,MMRN2,RHOJ,ROBO1,SRPX2,TDGF1_x000D_
GO:0021532	0.0226787	4.00602	1.08582	4	40	neural tube patterning	GO_BP	GBX2,PAX6,PAX7,WNT1_x000D_
GO:0090129	0.0233308	10.2766	0.244309	2	9	positive regulation of synapse maturation	GO_BP	CAMK2B,NRXN1_x000D_
GO:0098970	0.0233308	10.2766	0.244309	2	9	postsynaptic neurotransmitter receptor diffusion trapping	GO_BP	CACNG4,SHISA6_x000D_
GO:0031629	0.0235238	5.4021	0.624344	3	23	synaptic vesicle fusion to presynaptic active zone membrane	GO_BP	SNAP25,STX11,SYT1_x000D_
GO:0014033	0.0236304	2.86272	2.21753	6	82	neural crest cell differentiation	GO_BP	EDN3,GBX2,KBTBD8,SEMA3E,SEMA6B,SEMA6D,SFRP1,WNT8A_x000D_
GO:0050770	0.0254052	2.13068	4.88617	10	180	regulation of axonogenesis	GO_BP	BDNF,LPAR3,NTRK2,PLXNC1,ROBO1,SEMA3E,SEMA6B,SEMA6D,TIAM1,UST_x000D_
GO:0042551	0.0266325	3.79476	1.14011	4	42	neuron maturation	GO_BP	FEV,LGI4,NFASC,RND1_x000D_
GO:0048672	0.0286462	8.9915	0.271454	2	10	positive regulation of collateral sprouting	GO_BP	BDNF,LPAR3_x000D_
GO:1904338	0.0286462	8.9915	0.271454	2	10	regulation of dopaminergic neuron differentiation	GO_BP	SFRP1,TIAM1_x000D_
GO:0006836	0.0314359	3.5837	1.19951	4	45	neurotransmitter transport	GO_BP	APBA1,CRH,DGKI,GPER1,KCNMB4,NRXN1,NTSR1,RGS4,SLC18A2,SLC1A7,SLC6A13,SLC6A17,SLC6A18,SLC6A7,SNAP25,STX11,SV2B,SYT1,TRIM9_x000D_
GO:0048843	0.0325396	4.6967	0.705781	3	26	negative regulation of axon extension involved in axon guidance	GO_BP	SEMA3E,SEMA6B,SEMA6D_x000D_
GO:0050877	0.0353119	1.35324	35.919	47	1334	nervous system process	GO_BP	ATP6V1B1,BDNF,BRINP1,CACNG4,CALHM1,CBR3,CLIC5,CNIH2,CRH,DGKI,EGR2,EYA1,FOXS1,GATM,GJB2,GPER1,GPR88,GRIA3,GUCA1A,JPH3,KCNK2,KCNMB4,LRAT,MYO7A,NETO1,NFASC,NRXN1,NRXN3,NTRK2,NTSR1,OR2A42,OR3A2,OR52M1,OR6B3,OTOG,PAX6,PIGR,POU6F2,PRDM12,RD3,RDH12,RGS4,RGS9,SCN3B,SFRP5,SHISA6,SHISA7,SLC1A4,SNAP25,STRC,TAS1R3,TMOD2,TRPM3_x000D_
GO:2000463	0.03589	4.50075	0.732926	3	27	positive regulation of excitatory postsynaptic potential	GO_BP	NETO1,NRXN1,RGS4_x000D_
GO:0007399	0.0372503	1.52529	16.248	24	647	nervous system development	GO_BP	ANK2,ANOS1,APBA1,ATL1,AZU1,BCL2A1,BDNF,BMP6,BRINP1,BRINP2,CAMK2B,CDON,CHODL,CRH,CXCR4,DCLK1,DCLK2,DLL1,DNAH5,EDN3,EFNA2,EGR2,EMB,EYA1,FA2H,FEV,FEZ1,FOXA2,FPR2,GAL,GAS7,GBX2,GDF7,GJB1,GJC2,GPER1,GPR173,HECW2,HES2,IHH,ISL2,ITGAM,LGI4,LINC01587,LPAR3,LRRN1,LSAMP,MATN2,MDGA1,MEIS1,MYO7A,MYT1,NAV3,NFASC,NKD1,NRN1,NRXN1,NRXN3,NTM,NTRK2,PACSIN1,PADI2,PAX6,PAX7,PCDH1,PCDHB3,PLXDC1,PLXNC1,POU6F2,PRDM12,PR…
GO:0150076	0.0382222	3.35257	1.27583	4	47	neuroinflammatory response	GO_BP	AZU1,FPR2,ITGAM,TLR6_x000D_
GO:0051588	0.0386543	2.17442	3.8275	8	141	regulation of neurotransmitter transport	GO_BP	APBA1,CRH,DGKI,GPER1,KCNMB4,NTSR1,RGS4,SYT1_x000D_
GO:0048935	0.0405422	7.1924	0.325745	2	12	peripheral nervous system neuron development	GO_BP	ISL2,NTRK2_x000D_
GO:0050769	0.0412712	1.59135	12.2969	19	453	positive regulation of neurogenesis	GO_BP	BDNF,BMP6,BRINP1,BRINP2,CAMK2B,CDON,CXCR4,GDF7,GJC2,GPER1,LPAR3,NTRK2,PACSIN1,PAX6,PLXNC1,ROBO1,SERPINI1,SYT1,TIAM1_x000D_
GO:0021884	0.0430998	4.15408	0.787217	3	29	forebrain neuron development	GO_BP	DCLK2,GBX2,ROBO1_x000D_
GO:0021520	0.0470696	6.53818	0.35289	2	13	spinal cord motor neuron cell fate specification	GO_BP	ISL2,PAX6_x000D_
GO:0060076	1.28595e-05	8.70725	1.11983	8	42	excitatory synapse	GO_CC	DGKI,ELFN1,GRIA3,NETO1,PDE4B,SHISA6,SHISA7,SRPX2,SYNDIG1,SYT1_x000D_
GO:0008021	0.00114931	2.87796	4.81611	13	180	synaptic vesicle	GO_CC	APBA1,ATP6V1B1,BDNF,DGKI,PDE4B,SH3GL2,SLC18A2,SLC6A17,SNAP25,STX11,SV2B,SYT1,TRIM9_x000D_
GO:0030424	0.00144413	1.9176	15.8932	29	594	axon	GO_CC	ANK2,ATL1,ATP1A3,BDNF,CRH,DGKI,EMB,FEZ1,GJC2,GPER1,HEPACAM,IL31RA,KCNK2,KCNQ3,LMTK3,LPAR3,NFASC,NTRK2,NTSR1,PACSIN1,PDYN,ROBO1,SARM1,SLC18A2,SNAP25,SYT1,TIAM1,TIAM2,TMOD2_x000D_
GO:0098878	0.0031024	4.58774	1.44483	6	54	neurotransmitter receptor complex	GO_CC	CACNG4,CNIH2,GRIA3,GRIK4,SHISA6,SHISA7_x000D_
GO:0043025	0.00579511	1.85616	12.9232	23	483	neuronal cell body	GO_CC	ATP1A3,BRINP1,BRINP2,CACNA1A,CRH,DGKI,EFNA2,GAL,GJC2,KCNK2,KCNN3,KISS1,NGB,NRXN1,NTSR1,PDE1C,PDE9A,PDYN,PLXDC1,SERPINI1,SH3GL2,SLC1A4,TIAM1_x000D_
GO:0099147	0.00677227	24.3384	0.133781	2	5	extrinsic component of postsynaptic density membrane	GO_CC	DGKI,TIAM1_x000D_
GO:0048787	0.00899183	5.42245	0.829442	4	31	presynaptic active zone membrane	GO_CC	APBA1,DGKI,NRXN1,STX11_x000D_
GO:0098985	0.00997909	18.2529	0.160537	2	6	asymmetric, glutamatergic, excitatory synapse	GO_CC	SHISA6,SHISA7_x000D_
GO:0098686	0.0100635	5.22852	0.856198	4	32	hippocampal mossy fiber to CA3 synapse	GO_CC	GPER1,GRIK4,SH3GL2,SYT1_x000D_
GO:0043194	0.0134135	6.85361	0.508368	3	19	axon initial segment	GO_CC	ANK2,KCNQ3,NFASC_x000D_
GO:0043679	0.0154042	2.62286	3.21074	8	120	axon terminus	GO_CC	DGKI,GPER1,KCNK2,NTRK2,NTSR1,PACSIN1,PDYN,SLC18A2_x000D_
GO:0098890	0.0227093	10.4286	0.240806	2	9	extrinsic component of postsynaptic membrane	GO_CC	DGKI,TIAM1_x000D_
GO:0098984	0.0385616	1.75121	8.24476	14	310	neuron to neuron synapse	GO_CC	CACNG4,CNIH2,DCLK1,DGKI,DLGAP3,GPER1,GRIK4,NETO1,NTRK2,NTSR1,PDE4B,RGS9,SH3GL2,SHISA6,SHISA7,SYNDIG1,SYT1,TIAM1_x000D_
GO:0098839	0.0388559	2.8257	1.86629	5	70	postsynaptic density membrane	GO_CC	CACNG4,CNIH2,DGKI,NETO1,RGS9,SHISA6,TIAM1_x000D_
GO:0033270	0.0394919	7.29885	0.321074	2	12	paranode region of axon	GO_CC	GJC2,NFASC_x000D_
GO:0099061	0.0471791	3.11176	1.36457	4	51	integral component of postsynaptic density membrane	GO_CC	CACNG4,CNIH2,NETO1,SHISA6_x000D_
GO:0005328	8.99326e-05	9.89647	0.765653	6	27	neurotransmitter:sodium symporter activity	GO_MF	SLC18A2,SLC1A7,SLC6A13,SLC6A17,SLC6A18,SLC6A7_x000D_
GO:0008188	0.00514133	4.9519	1.13041	5	40	neuropeptide receptor activity	GO_MF	GAL,KISS1R,MCHR1,NMUR1,NPFFR2,NTSR1,RXFP3_x000D_
GO:0071855	0.007572	5.76027	0.792468	4	28	neuropeptide receptor binding	GO_MF	CRH,EDN3,GAL,KISS1,UCN2_x000D_
GO:0097109	0.00758197	22.9304	0.141788	2	5	neuroligin family protein binding	GO_MF	NRXN1,NRXN3_x000D_

### Sheet: BP
GOID	Pvalue	OddsRatio	ExpCount	Count	Size	Term	GO_type	genes_x000D_
GO:0007411	8.70377e-06	3.25663	7.03066	21	259	axon guidance	GO_BP	ANOS1,BDNF,CXCR4,EFNA2,EGR2,EMB,FEZ1,GBX2,GDF7,ISL2,MATN2,NFASC,NRXN1,NRXN3,PAX6,PLXNC1,ROBO1,SEMA3E,SEMA6B,SEMA6D,SLIT1_x000D_
GO:0048667	2.6702e-05	2.33627	15.1743	33	559	cell morphogenesis involved in neuron differentiation	GO_BP	ANOS1,ATL1,BDNF,CAMK2B,CXCR4,DCLK1,EFNA2,EGR2,EMB,FEZ1,GBX2,GDF7,HECW2,ISL2,LPAR3,MATN2,MYO7A,NFASC,NRXN1,NRXN3,NTRK2,PAX6,PLXNC1,PREX2,ROBO1,SARM1,SEMA3E,SEMA6B,SEMA6D,SLIT1,STRC,TIAM1,UST_x000D_
GO:0048812	3.97797e-05	2.22601	16.8573	35	621	neuron projection morphogenesis	GO_BP	ANOS1,ATL1,BDNF,CAMK2B,CXCR4,DCLK1,EFNA2,EGR2,EMB,FEZ1,GAS7,GBX2,GDF7,HECW2,ISL2,LPAR3,MATN2,NFASC,NRXN1,NRXN3,NTRK2,PACSIN1,PAX6,PLXNC1,PREX2,ROBO1,SARM1,SEMA3E,SEMA6B,SEMA6D,SH3GL2,SLIT1,SYT1,TIAM1,UST_x000D_
GO:0022008	4.00562e-05	1.99854	24.7694	46	936	neurogenesis	GO_BP	ANOS1,ATL1,AZU1,BDNF,BMP6,BRINP1,BRINP2,CAMK2B,CDON,CHODL,CXCR4,DCLK1,DCLK2,DLL1,EDN3,EFNA2,EGR2,EMB,EYA1,FA2H,FEV,FEZ1,FOXA2,FPR2,GAS7,GBX2,GDF7,GJC2,GPER1,GPR173,HECW2,HES2,IHH,ISL2,LGI4,LPAR3,MATN2,MDGA1,MEIS1,MYO7A,NAV3,NFASC,NKD1,NRXN1,NRXN3,NTM,NTRK2,PACSIN1,PAX6,PAX7,PLXNC1,PRDM12,PRDM8,PREX2,RND1,ROBO1,SARM1,SEMA3E,SEMA6B,SEMA6D,SERPINI1,SFRP1,SH3GL2,SH3TC2,SLIT1,SNAP25,SOX2,STRC,SYT1,TIA…
GO:0051960	0.000158805	1.91278	23.9694	43	883	regulation of nervous system development	GO_BP	BDNF,BMP6,BRINP1,BRINP2,CAMK2B,CDON,CHODL,CXCR4,DLL1,EYA1,GDF7,GJC2,GPER1,GPR173,HECW2,HES2,ISL2,LGI4,LPAR3,LRRN1,MDGA1,MEIS1,NRXN1,NTRK2,PACSIN1,PAX6,PLXNC1,ROBO1,SARM1,SEMA3E,SEMA6B,SEMA6D,SERPINI1,SFRP1,SLIT1,SNAP25,SOX2,SRPX2,SYNDIG1,SYT1,TIAM1,UST,ZNF536_x000D_
GO:0007422	0.000190719	4.95805	2.03591	9	75	peripheral nervous system development	GO_BP	BDNF,EGR2,FA2H,ISL2,LGI4,NFASC,NTRK2,SERPINI1,SH3TC2_x000D_
GO:0098962	0.000223296	18.0552	0.325745	4	12	regulation of postsynaptic neurotransmitter receptor activity	GO_BP	CACNG4,CNIH2,SHISA6,SHISA7_x000D_
GO:0030182	0.000316661	2.00361	18.0383	34	684	neuron differentiation	GO_BP	ANOS1,ATL1,BDNF,BMP6,BRINP1,BRINP2,CAMK2B,CDON,CHODL,CXCR4,DCLK1,DCLK2,DLL1,EDN3,EFNA2,EGR2,EMB,EYA1,FEV,FEZ1,FOXA2,GAS7,GBX2,GDF7,HECW2,IHH,ISL2,LGI4,LPAR3,MATN2,MDGA1,MEIS1,MYO7A,NFASC,NKD1,NRXN1,NRXN3,NTM,NTRK2,PACSIN1,PAX6,PAX7,PLXNC1,PRDM12,PREX2,RND1,ROBO1,SARM1,SEMA3E,SEMA6B,SEMA6D,SERPINI1,SFRP1,SH3GL2,SLIT1,SNAP25,SOX2,STRC,SYT1,TIAM1,UST,WNT1,WNT8A,WNT9A,ZNF536_x000D_
GO:0021527	0.000432448	14.4426	0.380036	4	14	spinal cord association neuron differentiation	GO_BP	GDF7,MDGA1,PAX7,WNT1_x000D_
GO:0061564	0.000470115	2.13768	13.3827	27	493	axon development	GO_BP	ANOS1,ATL1,BDNF,CXCR4,DCLK1,EFNA2,EGR2,EMB,FEZ1,GBX2,GDF7,ISL2,LPAR3,MATN2,NFASC,NRXN1,NRXN3,NTRK2,PAX6,PLXNC1,ROBO1,SEMA3E,SEMA6B,SEMA6D,SLIT1,TIAM1,UST_x000D_
GO:0098916	0.000626898	1.91979	18.7303	34	690	anterograde trans-synaptic signaling	GO_BP	APBA1,BDNF,CACNA1A,CACNG4,CAMK2B,CNIH2,CRH,DGKI,EGR2,GPER1,GRIA3,GRIK4,JPH3,KCNMB4,KCNQ3,KISS1,LPAR3,NETO1,NRXN1,NTRK2,NTSR1,PCDHB3,PDYN,RGS4,SHISA6,SHISA7,SLC18A2,SLC1A4,SNAP25,STX11,SV2B,SYT1,TMOD2,TRIM9_x000D_
GO:0099536	0.000865802	1.88107	19.0832	34	703	synaptic signaling	GO_BP	APBA1,BDNF,CACNA1A,CACNG4,CAMK2B,CNIH2,CRH,DGKI,EGR2,GPER1,GRIA3,GRIK4,JPH3,KCNMB4,KCNQ3,KISS1,LPAR3,NETO1,NRXN1,NTRK2,NTSR1,PCDHB3,PDYN,RGS4,SHISA6,SHISA7,SLC18A2,SLC1A4,SNAP25,STX11,SV2B,SYT1,TMOD2,TRIM9_x000D_
GO:0048168	0.002484	4.82419	1.38442	6	51	regulation of neuronal synaptic plasticity	GO_BP	CAMK2B,EGR2,JPH3,NETO1,SHISA6,SHISA7_x000D_
GO:0099177	0.00258141	2.03121	11.3739	22	419	regulation of trans-synaptic signaling	GO_BP	APBA1,BDNF,CACNG4,CAMK2B,CNIH2,CRH,DGKI,EGR2,GPER1,GRIK4,JPH3,KCNMB4,KISS1,NETO1,NRXN1,NTRK2,NTSR1,RGS4,SHISA6,SHISA7,SNAP25,SYT1_x000D_
GO:0045664	0.00335795	1.80246	16.8533	29	623	regulation of neuron differentiation	GO_BP	BDNF,BMP6,BRINP1,BRINP2,CAMK2B,CDON,CHODL,DLL1,EYA1,GDF7,HECW2,ISL2,LPAR3,MEIS1,NTRK2,PACSIN1,PAX6,PLXNC1,ROBO1,SARM1,SEMA3E,SEMA6B,SEMA6D,SERPINI1,SFRP1,SNAP25,SOX2,SYT1,TIAM1,UST,ZNF536_x000D_
GO:0014034	0.00425519	35.978	0.108582	2	4	neural crest cell fate commitment	GO_BP	SFRP1,WNT8A_x000D_
GO:0032292	0.00499149	6.56042	0.705781	4	26	peripheral nervous system axon ensheathment	GO_BP	FA2H,LGI4,NTRK2,SH3TC2_x000D_
GO:0001504	0.00537051	4.88172	1.14011	5	42	neurotransmitter uptake	GO_BP	NTSR1,RGS4,SLC18A2,SLC1A7,SNAP25_x000D_
GO:0007218	0.00698558	3.05067	2.79598	8	103	neuropeptide signaling pathway	GO_BP	GAL,KISS1R,MCHR1,NMUR1,NPFFR2,NTSR1,PDYN,RXFP3_x000D_
GO:0051965	0.00892245	3.61512	1.7916	6	66	positive regulation of synapse assembly	GO_BP	BDNF,LRRN1,NRXN1,NTRK2,SRPX2,SYNDIG1_x000D_
GO:0050806	0.00969844	2.66461	3.56699	9	132	positive regulation of synaptic transmission	GO_BP	CACNG4,CRH,GPER1,KISS1,NETO1,NRXN1,NTRK2,NTSR1,RGS4,SHISA7,SNAP25,SYT1_x000D_
GO:0050885	0.0112148	4.01207	1.35727	5	50	neuromuscular process controlling balance	GO_BP	FOXS1,GPR88,JPH3,MYO7A,NRXN1_x000D_
GO:0035249	0.0112316	3.05114	2.44309	7	90	synaptic transmission, glutamatergic	GO_BP	CACNG4,CNIH2,DGKI,GRIK4,NRXN1,SLC1A4,SYT1_x000D_
GO:0042552	0.0125211	2.73241	3.09458	8	114	myelination	GO_BP	ANK2,CXCR4,EGR2,FA2H,LGI4,NFASC,NTRK2,SH3TC2_x000D_
GO:0019226	0.0134051	3.28537	1.95447	6	72	transmission of nerve impulse	GO_BP	CACNG4,GPER1,GPR88,KCNMB4,NFASC,NTRK2_x000D_
GO:0007272	0.0137993	2.68151	3.14887	8	116	ensheathment of neurons	GO_BP	ANK2,CXCR4,EGR2,FA2H,LGI4,NFASC,NTRK2,SH3TC2_x000D_
GO:0032287	0.0141074	14.3888	0.190018	2	7	peripheral nervous system myelin maintenance	GO_BP	FA2H,SH3TC2_x000D_
GO:0050807	0.0142489	2.15668	5.80912	12	214	regulation of synapse organization	GO_BP	BDNF,CAMK2B,LRRN1,MDGA1,NRXN1,NTRK2,SHISA6,SHISA7,SLIT1,SRPX2,SYNDIG1,TIAM1_x000D_
GO:0007269	0.0159779	2.30879	4.53328	10	167	neurotransmitter secretion	GO_BP	APBA1,DGKI,GPER1,KCNMB4,NRXN1,SLC18A2,SNAP25,STX11,SYT1,TRIM9_x000D_
GO:0001755	0.0165021	3.60986	1.493	5	55	neural crest cell migration	GO_BP	EDN3,GBX2,SEMA3E,SEMA6B,SEMA6D_x000D_
GO:1902284	0.0174588	4.37094	1.00438	4	37	neuron projection extension involved in neuron projection guidance	GO_BP	SEMA3E,SEMA6B,SEMA6D,SLIT1_x000D_
GO:0099504	0.0177574	2.16812	5.29335	11	195	synaptic vesicle cycle	GO_BP	APBA1,DGKI,NRXN1,PACSIN1,SH3GL2,SLC18A2,SNAP25,STX11,SYNDIG1,SYT1,TRIM9_x000D_
GO:0048665	0.0182249	6.02347	0.568182	3	21	neuron fate specification	GO_BP	DLL1,EYA1,FEV,ISL2,PAX6_x000D_
GO:0002042	0.0201131	2.69243	2.74169	7	101	cell migration involved in sprouting angiogenesis	GO_BP	FGFBP1,MEOX2,MMRN2,RHOJ,ROBO1,SRPX2,TDGF1_x000D_
GO:0021532	0.0226787	4.00602	1.08582	4	40	neural tube patterning	GO_BP	GBX2,PAX6,PAX7,WNT1_x000D_
GO:0090129	0.0233308	10.2766	0.244309	2	9	positive regulation of synapse maturation	GO_BP	CAMK2B,NRXN1_x000D_
GO:0098970	0.0233308	10.2766	0.244309	2	9	postsynaptic neurotransmitter receptor diffusion trapping	GO_BP	CACNG4,SHISA6_x000D_
GO:0031629	0.0235238	5.4021	0.624344	3	23	synaptic vesicle fusion to presynaptic active zone membrane	GO_BP	SNAP25,STX11,SYT1_x000D_
GO:0014033	0.0236304	2.86272	2.21753	6	82	neural crest cell differentiation	GO_BP	EDN3,GBX2,KBTBD8,SEMA3E,SEMA6B,SEMA6D,SFRP1,WNT8A_x000D_
GO:0050770	0.0254052	2.13068	4.88617	10	180	regulation of axonogenesis	GO_BP	BDNF,LPAR3,NTRK2,PLXNC1,ROBO1,SEMA3E,SEMA6B,SEMA6D,TIAM1,UST_x000D_
GO:0042551	0.0266325	3.79476	1.14011	4	42	neuron maturation	GO_BP	FEV,LGI4,NFASC,RND1_x000D_
GO:0048672	0.0286462	8.9915	0.271454	2	10	positive regulation of collateral sprouting	GO_BP	BDNF,LPAR3_x000D_
GO:1904338	0.0286462	8.9915	0.271454	2	10	regulation of dopaminergic neuron differentiation	GO_BP	SFRP1,TIAM1_x000D_
GO:0006836	0.0314359	3.5837	1.19951	4	45	neurotransmitter transport	GO_BP	APBA1,CRH,DGKI,GPER1,KCNMB4,NRXN1,NTSR1,RGS4,SLC18A2,SLC1A7,SLC6A13,SLC6A17,SLC6A18,SLC6A7,SNAP25,STX11,SV2B,SYT1,TRIM9_x000D_
GO:0048843	0.0325396	4.6967	0.705781	3	26	negative regulation of axon extension involved in axon guidance	GO_BP	SEMA3E,SEMA6B,SEMA6D_x000D_
GO:0050877	0.0353119	1.35324	35.919	47	1334	nervous system process	GO_BP	ATP6V1B1,BDNF,BRINP1,CACNG4,CALHM1,CBR3,CLIC5,CNIH2,CRH,DGKI,EGR2,EYA1,FOXS1,GATM,GJB2,GPER1,GPR88,GRIA3,GUCA1A,JPH3,KCNK2,KCNMB4,LRAT,MYO7A,NETO1,NFASC,NRXN1,NRXN3,NTRK2,NTSR1,OR2A42,OR3A2,OR52M1,OR6B3,OTOG,PAX6,PIGR,POU6F2,PRDM12,RD3,RDH12,RGS4,RGS9,SCN3B,SFRP5,SHISA6,SHISA7,SLC1A4,SNAP25,STRC,TAS1R3,TMOD2,TRPM3_x000D_
GO:2000463	0.03589	4.50075	0.732926	3	27	positive regulation of excitatory postsynaptic potential	GO_BP	NETO1,NRXN1,RGS4_x000D_
GO:0007399	0.0372503	1.52529	16.248	24	647	nervous system development	GO_BP	ANK2,ANOS1,APBA1,ATL1,AZU1,BCL2A1,BDNF,BMP6,BRINP1,BRINP2,CAMK2B,CDON,CHODL,CRH,CXCR4,DCLK1,DCLK2,DLL1,DNAH5,EDN3,EFNA2,EGR2,EMB,EYA1,FA2H,FEV,FEZ1,FOXA2,FPR2,GAL,GAS7,GBX2,GDF7,GJB1,GJC2,GPER1,GPR173,HECW2,HES2,IHH,ISL2,ITGAM,LGI4,LINC01587,LPAR3,LRRN1,LSAMP,MATN2,MDGA1,MEIS1,MYO7A,MYT1,NAV3,NFASC,NKD1,NRN1,NRXN1,NRXN3,NTM,NTRK2,PACSIN1,PADI2,PAX6,PAX7,PCDH1,PCDHB3,PLXDC1,PLXNC1,POU6F2,PRDM12,PR…
GO:0150076	0.0382222	3.35257	1.27583	4	47	neuroinflammatory response	GO_BP	AZU1,FPR2,ITGAM,TLR6_x000D_
GO:0051588	0.0386543	2.17442	3.8275	8	141	regulation of neurotransmitter transport	GO_BP	APBA1,CRH,DGKI,GPER1,KCNMB4,NTSR1,RGS4,SYT1_x000D_
GO:0048935	0.0405422	7.1924	0.325745	2	12	peripheral nervous system neuron development	GO_BP	ISL2,NTRK2_x000D_
GO:0050769	0.0412712	1.59135	12.2969	19	453	positive regulation of neurogenesis	GO_BP	BDNF,BMP6,BRINP1,BRINP2,CAMK2B,CDON,CXCR4,GDF7,GJC2,GPER1,LPAR3,NTRK2,PACSIN1,PAX6,PLXNC1,ROBO1,SERPINI1,SYT1,TIAM1_x000D_
GO:0021884	0.0430998	4.15408	0.787217	3	29	forebrain neuron development	GO_BP	DCLK2,GBX2,ROBO1_x000D_
GO:0021520	0.0470696	6.53818	0.35289	2	13	spinal cord motor neuron cell fate specification	GO_BP	ISL2,PAX6_x000D_

### Sheet: CC
GOID	Pvalue	OddsRatio	ExpCount	Count	Size	Term	GO_type	genes_x000D_
GO:0060076	1.28595e-05	8.70725	1.11983	8	42	excitatory synapse	GO_CC	DGKI,ELFN1,GRIA3,NETO1,PDE4B,SHISA6,SHISA7,SRPX2,SYNDIG1,SYT1_x000D_
GO:0008021	0.00114931	2.87796	4.81611	13	180	synaptic vesicle	GO_CC	APBA1,ATP6V1B1,BDNF,DGKI,PDE4B,SH3GL2,SLC18A2,SLC6A17,SNAP25,STX11,SV2B,SYT1,TRIM9_x000D_
GO:0030424	0.00144413	1.9176	15.8932	29	594	axon	GO_CC	ANK2,ATL1,ATP1A3,BDNF,CRH,DGKI,EMB,FEZ1,GJC2,GPER1,HEPACAM,IL31RA,KCNK2,KCNQ3,LMTK3,LPAR3,NFASC,NTRK2,NTSR1,PACSIN1,PDYN,ROBO1,SARM1,SLC18A2,SNAP25,SYT1,TIAM1,TIAM2,TMOD2_x000D_
GO:0098878	0.0031024	4.58774	1.44483	6	54	neurotransmitter receptor complex	GO_CC	CACNG4,CNIH2,GRIA3,GRIK4,SHISA6,SHISA7_x000D_
GO:0043025	0.00579511	1.85616	12.9232	23	483	neuronal cell body	GO_CC	ATP1A3,BRINP1,BRINP2,CACNA1A,CRH,DGKI,EFNA2,GAL,GJC2,KCNK2,KCNN3,KISS1,NGB,NRXN1,NTSR1,PDE1C,PDE9A,PDYN,PLXDC1,SERPINI1,SH3GL2,SLC1A4,TIAM1_x000D_
GO:0099147	0.00677227	24.3384	0.133781	2	5	extrinsic component of postsynaptic density membrane	GO_CC	DGKI,TIAM1_x000D_
GO:0048787	0.00899183	5.42245	0.829442	4	31	presynaptic active zone membrane	GO_CC	APBA1,DGKI,NRXN1,STX11_x000D_
GO:0098985	0.00997909	18.2529	0.160537	2	6	asymmetric, glutamatergic, excitatory synapse	GO_CC	SHISA6,SHISA7_x000D_
GO:0098686	0.0100635	5.22852	0.856198	4	32	hippocampal mossy fiber to CA3 synapse	GO_CC	GPER1,GRIK4,SH3GL2,SYT1_x000D_
GO:0043194	0.0134135	6.85361	0.508368	3	19	axon initial segment	GO_CC	ANK2,KCNQ3,NFASC_x000D_
GO:0043679	0.0154042	2.62286	3.21074	8	120	axon terminus	GO_CC	DGKI,GPER1,KCNK2,NTRK2,NTSR1,PACSIN1,PDYN,SLC18A2_x000D_
GO:0098890	0.0227093	10.4286	0.240806	2	9	extrinsic component of postsynaptic membrane	GO_CC	DGKI,TIAM1_x000D_
GO:0098984	0.0385616	1.75121	8.24476	14	310	neuron to neuron synapse	GO_CC	CACNG4,CNIH2,DCLK1,DGKI,DLGAP3,GPER1,GRIK4,NETO1,NTRK2,NTSR1,PDE4B,RGS9,SH3GL2,SHISA6,SHISA7,SYNDIG1,SYT1,TIAM1_x000D_
GO:0098839	0.0388559	2.8257	1.86629	5	70	postsynaptic density membrane	GO_CC	CACNG4,CNIH2,DGKI,NETO1,RGS9,SHISA6,TIAM1_x000D_
GO:0033270	0.0394919	7.29885	0.321074	2	12	paranode region of axon	GO_CC	GJC2,NFASC_x000D_
GO:0099061	0.0471791	3.11176	1.36457	4	51	integral component of postsynaptic density membrane	GO_CC	CACNG4,CNIH2,NETO1,SHISA6_x000D_

### Sheet: MF
GOID	Pvalue	OddsRatio	ExpCount	Count	Size	Term	GO_type	genes_x000D_
GO:0005328	8.99326e-05	9.89647	0.765653	6	27	neurotransmitter:sodium symporter activity	GO_MF	SLC18A2,SLC1A7,SLC6A13,SLC6A17,SLC6A18,SLC6A7_x000D_
GO:0008188	0.00514133	4.9519	1.13041	5	40	neuropeptide receptor activity	GO_MF	GAL,KISS1R,MCHR1,NMUR1,NPFFR2,NTSR1,RXFP3_x000D_
GO:0071855	0.007572	5.76027	0.792468	4	28	neuropeptide receptor binding	GO_MF	CRH,EDN3,GAL,KISS1,UCN2_x000D_
GO:0097109	0.00758197	22.9304	0.141788	2	5	neuroligin family protein binding	GO_MF	NRXN1,NRXN3_x000D_

### Sheet: CC_chart
Pvalue	Term	log10_p
0.0471791	integral component of postsynaptic density membrane	1.32625
0.0394919	paranode region of axon	1.40349
0.0388559	postsynaptic density membrane	1.41054
0.0385616	neuron to neuron synapse	1.41385
0.0227093	extrinsic component of postsynaptic membrane	1.6438
0.0154042	axon terminus	1.81236
0.0134135	axon initial segment	1.87246
0.0100635	hippocampal mossy fiber to CA3 synapse	1.99725
0.00997909	asymmetric, glutamatergic, excitatory synapse	2.00091
0.00899183	presynaptic active zone membrane	2.04615
0.00677227	extrinsic component of postsynaptic density membrane	2.16927
0.00579511	neuronal cell body	2.23694
0.0031024	neurotransmitter receptor complex	2.5083
0.00144413	axon	2.84039
0.00114931	synaptic vesicle	2.93956
1.28595e-05	excitatory synapse	4.89078

### Sheet: MF_chart
Pvalue	Term	lo10_p
0.00758197	neuroligin family protein binding	2.12022
0.007572	neuropeptide receptor binding	2.12079
0.00514133	neuropeptide receptor activity	2.28892
8.99326e-05	neurotransmitter:sodium symporter activity	4.04608

### Sheet: BP_chart
Pvalue	Term	log10_p
0.0470696	spinal cord motor neuron cell fate specification	1.32726
0.0430998	forebrain neuron development	1.36552
0.0412712	positive regulation of neurogenesis	1.38435
0.0405422	peripheral nervous system neuron development	1.39209
0.0386543	regulation of neurotransmitter transport	1.4128
0.0382222	neuroinflammatory response	1.41768
0.0372503	nervous system development	1.42887
0.03589	positive regulation of excitatory postsynaptic potential	1.44503
0.0353119	nervous system process	1.45208
0.0325396	negative regulation of axon extension involved in axon guidance	1.48759
0.0314359	neurotransmitter transport	1.50257
0.0286462	positive regulation of collateral sprouting	1.54293
0.0286462	regulation of dopaminergic neuron differentiation	1.54293
0.0266325	neuron maturation	1.57459
0.0254052	regulation of axonogenesis	1.59508
0.0236304	neural crest cell differentiation	1.62653
0.0235238	synaptic vesicle fusion to presynaptic active zone membrane	1.62849
0.0233308	positive regulation of synapse maturation	1.63207
0.0233308	postsynaptic neurotransmitter receptor diffusion trapping	1.63207
0.0226787	neural tube patterning	1.64438
0.0201131	cell migration involved in sprouting angiogenesis	1.69652
0.0182249	neuron fate specification	1.73933
0.0177574	synaptic vesicle cycle	1.75062
0.0174588	neuron projection extension involved in neuron projection guidance	1.75799
0.0165021	neural crest cell migration	1.78246
0.0159779	neurotransmitter secretion	1.79648
0.0142489	regulation of synapse organization	1.84622
0.0141074	peripheral nervous system myelin maintenance	1.85055
0.0137993	ensheathment of neurons	1.86014
0.0134051	transmission of nerve impulse	1.87273
0.0125211	myelination	1.90236
0.0112316	synaptic transmission, glutamatergic	1.94956
0.0112148	neuromuscular process controlling balance	1.95021
0.00969844	positive regulation of synaptic transmission	2.0133
0.00892245	positive regulation of synapse assembly	2.04952
0.00698558	neuropeptide signaling pathway	2.1558
0.00537051	neurotransmitter uptake	2.26998
0.00499149	peripheral nervous system axon ensheathment	2.30177
0.00425519	neural crest cell fate commitment	2.37108
0.00335795	regulation of neuron differentiation	2.47393
0.00258141	regulation of trans-synaptic signaling	2.58814
0.002484	regulation of neuronal synaptic plasticity	2.60485
0.000865802	synaptic signaling	3.06258
0.000626898	anterograde trans-synaptic signaling	3.2028
0.000470115	axon development	3.3278
0.000432448	spinal cord association neuron differentiation	3.36407
0.000316661	neuron differentiation	3.49941
0.000223296	regulation of postsynaptic neurotransmitter receptor activity	3.65112
0.000190719	peripheral nervous system development	3.71961
0.000158805	regulation of nervous system development	3.79914
4.00562e-05	neurogenesis	4.39733
3.97797e-05	neuron projection morphogenesis	4.40034
2.6702e-05	cell morphogenesis involved in neuron differentiation	4.57346
8.70377e-06	axon guidance	5.06029

### Sheet: neuro_GOIDs600_terms
GOID	Term
GO:0007411	axon guidance
GO:0048667	cell morphogenesis involved in neuron differentiation
GO:0048812	neuron projection morphogenesis
GO:0022008	neurogenesis
GO:0051960	regulation of nervous system development
GO:0007422	peripheral nervous system development
GO:0098962	regulation of postsynaptic neurotransmitter receptor activity
GO:0030182	neuron differentiation
GO:0021527	spinal cord association neuron differentiation
GO:0061564	axon development
GO:0098916	anterograde trans-synaptic signaling
GO:0099536	synaptic signaling
GO:0048168	regulation of neuronal synaptic plasticity
GO:0099177	regulation of trans-synaptic signaling
GO:0045664	regulation of neuron differentiation
GO:0014034	neural crest cell fate commitment
GO:0032292	peripheral nervous system axon ensheathment
GO:0001504	neurotransmitter uptake
GO:0007218	neuropeptide signaling pathway
GO:0051965	positive regulation of synapse assembly
GO:0050806	positive regulation of synaptic transmission
GO:0050885	neuromuscular process controlling balance
GO:0035249	synaptic transmission, glutamatergic
GO:0042552	myelination
GO:0019226	transmission of nerve impulse
GO:0007272	ensheathment of neurons
GO:0032287	peripheral nervous system myelin maintenance
GO:0050807	regulation of synapse organization
GO:0007269	neurotransmitter secretion
GO:0001755	neural crest cell migration
GO:1902284	neuron projection extension involved in neuron projection guidance
GO:0099504	synaptic vesicle cycle
GO:0048665	neuron fate specification
GO:0002042	cell migration involved in sprouting angiogenesis
GO:0021532	neural tube patterning
GO:0090129	positive regulation of synapse maturation
GO:0098970	postsynaptic neurotransmitter receptor diffusion trapping
GO:0031629	synaptic vesicle fusion to presynaptic active zone membrane
GO:0014033	neural crest cell differentiation
GO:0050770	regulation of axonogenesis
GO:0042551	neuron maturation
GO:0048672	positive regulation of collateral sprouting
GO:1904338	regulation of dopaminergic neuron differentiation
GO:0006836	neurotransmitter transport
GO:0048843	negative regulation of axon extension involved in axon guidance
GO:0050877	nervous system process
GO:2000463	positive regulation of excitatory postsynaptic potential
GO:0007399	nervous system development
GO:0150076	neuroinflammatory response
GO:0051588	regulation of neurotransmitter transport
GO:0048935	peripheral nervous system neuron development
GO:0050769	positive regulation of neurogenesis
GO:0021884	forebrain neuron development
GO:0021520	spinal cord motor neuron cell fate specification

### Sheet: neuro_GOIDs600
GOID
GO:0007411
GO:0048667
GO:0048812
GO:0022008
GO:0051960
GO:0007422
GO:0098962
GO:0030182
GO:0021527
GO:0061564
GO:0098916
GO:0099536
GO:0048168
GO:0099177
GO:0045664
GO:0014034
GO:0032292
GO:0001504
GO:0007218
GO:0051965
GO:0050806
GO:0050885
GO:0035249
GO:0042552
GO:0019226
GO:0007272
GO:0032287
GO:0050807
GO:0007269
GO:0001755
GO:1902284
GO:0099504
GO:0048665
GO:0002042
GO:0021532
GO:0090129
GO:0098970
GO:0031629
GO:0014033
GO:0050770
GO:0042551
GO:0048672
GO:1904338
GO:0006836
GO:0048843
GO:0050877
GO:2000463
GO:0007399
GO:0150076
GO:0051588
GO:0048935
GO:0050769
GO:0021884
GO:0021520
