## Supplementary Table 4 for "Evidence for conserved gene expression and biological processes operative in human podocytes and adult brain"

### Sheet: sheet
GOID	Pvalue	OddsRatio	ExpCount	Count	Size	Term	GO_type	genes_x000D_
GO:0048858	8.55366e-09	5.24056	4.69053	21	639	cell projection morphogenesis	GO_BP	ANOS1,ATL1,CXCR4,DCLK1,EMB,GAS7,GBX2,GDF7,HECW2,ISL2,NRXN1,NTRK2,PACSIN1,PAX6,ROBO1,SARM1,SEMA6D,SYT1,TIAM1,TIAM2,UST_x000D_
GO:0048812	2.37788e-08	6.08942	3.22268	17	448	neuron projection morphogenesis	GO_BP	ANOS1,ATL1,CXCR4,DCLK1,EMB,GAS7,GBX2,GDF7,HECW2,ISL2,NRXN1,NTRK2,PACSIN1,PAX6,ROBO1,SARM1,SEMA6D,SYT1,TIAM1,TIAM2,UST_x000D_
GO:0032989	1.40858e-07	4.39646	5.52734	21	753	cellular component morphogenesis	GO_BP	ANOS1,ATL1,CXCR4,DCLK1,EMB,GAS7,GBX2,GDF7,HECW2,ISL2,NRXN1,NTRK2,PACSIN1,PAX6,ROBO1,SARM1,SEMA6D,SYT1,TIAM1,TIAM2,UST_x000D_
GO:0048667	6.78606e-07	4.73299	4.07394	17	555	cell morphogenesis involved in neuron differentiation	GO_BP	ANOS1,ATL1,DCLK1,EMB,GBX2,GDF7,HECW2,ISL2,NRXN1,NTRK2,PAX6,ROBO1,SARM1,SEMA6D,TIAM1,TIAM2,UST_x000D_
GO:0006811	1.66328e-06	3.04844	11.2088	29	1527	ion transport	GO_BP	ATP1A3,CACHD1,CACNG4,CALHM1,CLIC6,CNIH2,CXCR4,EMB,GCK,GJC2,HCN4,HECW2,JPH3,KCNK2,KCNMB4,KCNQ3,NTRK2,NTSR1,PDE4B,RGS4,SCN3B,SHISA7,SLC16A9,SLC18A2,SLC6A17,SLC6A18,SLCO5A1,SYT1,TRPM3_x000D_
GO:0061564	2.458e-06	4.78291	3.51606	15	479	axon development	GO_BP	ANOS1,ATL1,DCLK1,EMB,GBX2,GDF7,ISL2,NRXN1,NTRK2,PAX6,ROBO1,SEMA6D,TIAM1,TIAM2,UST_x000D_
GO:0022008	6.02837e-06	3.33941	7.60606	22	1103	neurogenesis	GO_BP	ANOS1,ATL1,BRINP1,CDON,CXCR4,DCLK1,DLL1,EMB,EYA1,GAS7,GBX2,GDF7,GJC2,HECW2,ISL2,LGI4,MDGA1,MEIS1,NRXN1,NTRK2,PACSIN1,PAX6,RND1,ROBO1,SARM1,SEMA6D,SFRP1,SOX2,SYT1,TIAM1,TIAM2,TOX,UST,WNT9A_x000D_
GO:0098962	6.14189e-06	42.822	0.124787	4	17	regulation of postsynaptic neurotransmitter receptor activity	GO_BP	CACNG4,CNIH2,DLGAP3,SHISA7_x000D_
GO:0030182	1.20752e-05	3.1812	7.94433	22	1164	neuron differentiation	GO_BP	ANOS1,ATL1,BRINP1,CDON,CXCR4,DCLK1,DLL1,EMB,EYA1,GAS7,GBX2,GDF7,HECW2,ISL2,LGI4,MDGA1,MEIS1,NRXN1,NTRK2,PACSIN1,PAX6,RND1,ROBO1,SARM1,SEMA6D,SFRP1,SOX2,SYT1,TIAM1,TIAM2,TOX,UST,WNT9A_x000D_
GO:0048731	4.27765e-05	2.30348	20.9479	39	3120	system development	GO_BP	ADAMTS18,ANOS1,ATL1,BRINP1,BVES,CD83,CDON,CXCR4,DCLK1,DLL1,EMB,EYA1,GAS7,GBX2,GDF7,GJB1,GJC2,HCN4,HECW2,ISL2,KCNK2,LGI4,LRRN1,MDGA1,MEIS1,MEOX2,MMP16,MSC,NRXN1,NTRK2,PACSIN1,PADI2,PAX6,PCDH1,PCSK5,PHOSPHO1,PLXDC1,RAPGEF5,RD3,RGS4,RHOJ,RND1,ROBO1,SARM1,SCN3B,SEMA6D,SFRP1,SLC6A17,SOX2,SYT1,TCF23,TDGF1,TFAP2B,TIAM1,TIAM2,TOX,UBD,UST,WNT9A_x000D_
GO:0098660	4.78511e-05	3.2308	6.21	18	846	inorganic ion transmembrane transport	GO_BP	ATP1A3,CACHD1,CACNG4,CALHM1,GJC2,HCN4,HECW2,JPH3,KCNK2,KCNMB4,KCNQ3,NTSR1,PDE4B,RGS4,SCN3B,SLC6A17,SLC6A18,TRPM3_x000D_
GO:0007411	5.86033e-05	5.7169	1.71766	9	234	axon guidance	GO_BP	ANOS1,EMB,GBX2,GDF7,ISL2,NRXN1,PAX6,ROBO1,SEMA6D_x000D_
GO:0120036	7.05386e-05	2.61445	10.8712	25	1481	plasma membrane bounded cell projection organization	GO_BP	ABLIM2,ANOS1,ATL1,ATP1A3,CXCR4,DCLK1,EMB,GAS7,GBX2,GDF7,HECW2,ISL2,NRXN1,NTRK2,PACSIN1,PAX6,ROBO1,SARM1,SEMA6D,SFRP1,SYT1,TIAM1,TIAM2,TOX,UST_x000D_
GO:0007423	0.000271835	3.41203	4.14734	13	565	sensory organ development	GO_BP	ADAMTS18,DLL1,EYA1,GBX2,KCNK2,MEIS1,NTRK2,PAX6,RD3,RHOJ,SOX2,TFAP2B,WNT9A_x000D_
GO:0050767	0.000337838	4.07563	2.64989	10	361	regulation of neurogenesis	GO_BP	BRINP1,CXCR4,DLL1,GJC2,NTRK2,PAX6,ROBO1,SEMA6D,TIAM1,TIAM2_x000D_
GO:0055085	0.000441249	2.53571	8.76485	20	1230	transmembrane transport	GO_BP	ATP1A3,CACHD1,CACNG4,CALHM1,CLIC6,CNIH2,EMB,GJB1,GJC2,HCN4,HECW2,JPH3,KCNK2,KCNMB4,KCNQ3,NTSR1,PDE4B,RGS4,SCN3B,SHISA7,SLC16A9,SLC18A2,SLC6A17,SLC6A18,SLCO5A1,TRPM3_x000D_
GO:0001757	0.000527244	91.4657	0.0367021	2	5	somite specification	GO_BP	DLL1,MEOX2_x000D_
GO:0150063	0.000536722	3.83064	2.81138	10	383	visual system development	GO_BP	ADAMTS18,DLL1,MEIS1,NTRK2,PAX6,RD3,RHOJ,SOX2,TFAP2B,WNT9A_x000D_
GO:0021510	0.000588275	11.4836	0.384345	4	53	spinal cord development	GO_BP	DLL1,GDF7,ISL2,MDGA1,PAX6,PLXDC1_x000D_
GO:0016048	0.000699592	19.7259	0.17617	3	24	detection of temperature stimulus	GO_BP	CXCR4,NTSR1,TRPM3_x000D_
GO:0032412	0.000731654	4.44211	1.93053	8	263	regulation of ion transmembrane transporter activity	GO_BP	CACNG4,CNIH2,HECW2,JPH3,NTSR1,PDE4B,SCN3B,SHISA7_x000D_
GO:2000311	0.000790738	18.8283	0.183511	3	25	regulation of AMPA receptor activity	GO_BP	CACNG4,CNIH2,SHISA7_x000D_
GO:0050951	0.000889098	18.0087	0.190851	3	26	sensory perception of temperature stimulus	GO_BP	CXCR4,NTSR1,TRPM3_x000D_
GO:0048592	0.000968752	5.68612	1.13043	6	154	eye morphogenesis	GO_BP	DLL1,MEIS1,NTRK2,PAX6,TFAP2B,WNT9A_x000D_
GO:0070100	0.00109658	54.8735	0.051383	2	7	negative regulation of chemokine-mediated signaling pathway	GO_BP	PADI2,ROBO1_x000D_
GO:0009792	0.00115796	2.89577	4.84468	13	660	embryo development ending in birth or egg hatching	GO_BP	DLL1,EYA1,FOXD3,GBX2,GDF7,MEOX2,MMP16,PAX6,PCSK5,RAI2,SFRP1,TDGF1,WNT9A_x000D_
GO:0099177	0.00129455	3.39323	3.15638	10	430	regulation of trans-synaptic signaling	GO_BP	CACNG4,CNIH2,DLGAP3,JPH3,KCNMB4,NRXN1,NTRK2,RGS4,SHISA7,SYT1_x000D_
GO:0048665	0.00135892	15.3374	0.220213	3	30	neuron fate specification	GO_BP	DLL1,EYA1,ISL2_x000D_
GO:0034694	0.00149649	14.7889	0.227553	3	31	response to prostaglandin	GO_BP	GNG2,PTGFR,SFRP1_x000D_
GO:0045665	0.00153314	8.73825	0.495637	4	68	negative regulation of neuron differentiation	GO_BP	DLL1,ISL2,MEIS1,PAX6,SOX2_x000D_
GO:0048468	0.00176155	2.09468	12.751	24	1801	cell development	GO_BP	ANOS1,ATL1,BRINP1,BVES,CXCR4,DCLK1,DLL1,EMB,GAS7,GBX2,GDF7,GJC2,HECW2,ISL2,LGI4,MEIS1,NRXN1,NTRK2,PACSIN1,PAX6,RGS4,RND1,ROBO1,SARM1,SEMA6D,SFRP1,SYT1,TIAM1,TIAM2,TOX,UST_x000D_
GO:0061072	0.00186181	39.1912	0.0660638	2	9	iris morphogenesis	GO_BP	PAX6,WNT9A_x000D_
GO:0032409	0.00188102	3.80523	2.23883	8	305	regulation of transporter activity	GO_BP	CACNG4,CNIH2,HECW2,JPH3,NTSR1,PDE4B,SCN3B,SHISA7_x000D_
GO:0006935	0.00193871	2.85225	4.51436	12	615	chemotaxis	GO_BP	ANOS1,CXCR4,EMB,GBX2,GDF7,ISL2,NRXN1,PADI2,PAX6,PDE4B,ROBO1,SEMA6D_x000D_
GO:0035725	0.00197305	4.9152	1.29926	6	177	sodium ion transmembrane transport	GO_BP	ATP1A3,HCN4,HECW2,SCN3B,SLC6A17,SLC6A18_x000D_
GO:0030900	0.00222139	5.85809	0.910517	5	127	forebrain development	GO_BP	CXCR4,DCLK1,GBX2,GDF7,MDGA1,NTRK2,PAX6,ROBO1,SOX2,TOX_x000D_
GO:0007389	0.00222937	3.14035	3.39862	10	463	pattern specification process	GO_BP	DLL1,EYA1,GBX2,MEIS1,MEOX2,PAX6,PCSK5,ROBO1,SFRP1,TDGF1_x000D_
GO:0050772	0.0024852	7.60131	0.565213	4	77	positive regulation of axonogenesis	GO_BP	NTRK2,ROBO1,TIAM1,TIAM2_x000D_
GO:0042391	0.00249592	4.05533	1.83453	7	257	regulation of membrane potential	GO_BP	ATP1A3,BVES,CNIH2,HCN4,KCNK2,KCNMB4,KCNQ3,NRXN1,NTRK2,NTSR1,RGS4,SCN3B_x000D_
GO:0099536	0.00276689	2.60846	5.34968	13	734	synaptic signaling	GO_BP	CACNG4,CNIH2,DLGAP3,JPH3,KCNMB4,KCNQ3,NRXN1,NTRK2,NTSR1,PDYN,RGS4,SHISA7,SLC18A2,SYT1_x000D_
GO:0001944	0.00278663	2.50774	6.00447	14	818	vasculature development	GO_BP	CXCR4,DLL1,EYA1,GBX2,MEIS1,MEOX2,NTRK2,PAX6,PLXDC1,RHOJ,ROBO1,SFRP1,TDGF1,TFAP2B_x000D_
GO:0003163	0.00281718	30.4788	0.0807447	2	11	sinoatrial node development	GO_BP	BVES,HCN4_x000D_
GO:0061303	0.00281718	30.4788	0.0807447	2	11	cornea development in camera-type eye	GO_BP	PAX6,WNT9A_x000D_
GO:0086070	0.00281718	30.4788	0.0807447	2	11	SA node cell to atrial cardiac muscle cell communication	GO_BP	HCN4,SCN3B_x000D_
GO:0003013	0.00283977	3.55287	2.39492	8	339	circulatory system process	GO_BP	ADRB3,ARHGAP42,ATP1A3,BVES,CXCR4,DLL1,HCN4,KCNMB4,MEOX2,NTSR1,PCSK5,PDE4B,RGS4,SCN3B,SLC6A17_x000D_
GO:0010975	0.00291125	3.5357	2.40375	8	333	regulation of neuron projection development	GO_BP	HECW2,NTRK2,PACSIN1,ROBO1,SARM1,SEMA6D,SFRP1,TIAM1,TIAM2,TOX,UST_x000D_
GO:0003015	0.00292089	3.93539	1.88649	7	257	heart process	GO_BP	ATP1A3,BVES,CXCR4,HCN4,PDE4B,RGS4,SCN3B_x000D_
GO:1904062	0.00295091	4.51974	1.40871	6	196	regulation of cation transmembrane transport	GO_BP	CACNG4,CNIH2,GJC2,HECW2,JPH3,NTSR1,PDE4B,RGS4,SCN3B,SHISA7_x000D_
GO:0010959	0.00295292	3.2348	2.95819	9	403	regulation of metal ion transport	GO_BP	CXCR4,GCK,GJC2,HECW2,JPH3,NTSR1,PDE4B,RGS4,SCN3B_x000D_
GO:0009950	0.0033644	27.4294	0.0880851	2	12	dorsal/ventral axis specification	GO_BP	PAX6,SFRP1_x000D_
GO:0021527	0.0033644	27.4294	0.0880851	2	12	spinal cord association neuron differentiation	GO_BP	GDF7,MDGA1_x000D_
GO:0021781	0.0033644	27.4294	0.0880851	2	12	glial cell fate commitment	GO_BP	PAX6,SOX2_x000D_
GO:0030574	0.00360381	10.6114	0.308298	3	42	collagen catabolic process	GO_BP	MMP1,MMP10,MMP16_x000D_
GO:0051049	0.00363556	1.99052	12.6838	23	1740	regulation of transport	GO_BP	BVES,CACNG4,CALHM1,CLIC6,CNIH2,CXCR4,DLL1,GCK,GJC2,HECW2,JPH3,KCNMB4,KCNQ3,LRAT,NTSR1,OSBPL6,PACSIN1,PDE4B,RGS4,SCN3B,SFRP1,SHISA7,SYT1,TFAP2B_x000D_
GO:0051962	0.00390591	4.25801	1.49143	6	207	positive regulation of nervous system development	GO_BP	CXCR4,GJC2,LRRN1,NRXN1,NTRK2,PAX6,ROBO1,TIAM1,TIAM2_x000D_
GO:0005513	0.00395704	24.9345	0.0954255	2	13	detection of calcium ion	GO_BP	KCNMB4,SYT1_x000D_
GO:0015816	0.00395704	24.9345	0.0954255	2	13	glycine transport	GO_BP	RGS4,SLC6A17_x000D_
GO:0048935	0.00395704	24.9345	0.0954255	2	13	peripheral nervous system neuron development	GO_BP	ISL2,NTRK2_x000D_
GO:0006836	0.00427858	4.17481	1.51947	6	207	neurotransmitter transport	GO_BP	KCNMB4,NRXN1,SLC18A2,SLC6A17,SLC6A18,SYT1_x000D_
GO:0009952	0.00433229	4.16388	1.52344	6	209	anterior/posterior pattern specification	GO_BP	DLL1,GBX2,MEOX2,PAX6,PCSK5,SFRP1,TDGF1_x000D_
GO:0098655	0.00435918	2.85012	3.73981	10	539	cation transmembrane transport	GO_BP	ATP1A3,CACHD1,CACNG4,CALHM1,CNIH2,GJC2,HCN4,HECW2,JPH3,KCNK2,KCNMB4,KCNQ3,NTSR1,PDE4B,RGS4,SCN3B,SHISA7,SLC6A17,SLC6A18,TRPM3_x000D_
GO:0007268	0.00440591	2.68837	4.36066	11	604	chemical synaptic transmission	GO_BP	CACNG4,CNIH2,DLGAP3,JPH3,KCNMB4,KCNQ3,NRXN1,NTRK2,NTSR1,PDYN,RGS4,SHISA7,SLC18A2,SYT1_x000D_
GO:0008016	0.00469353	4.09246	1.54883	6	211	regulation of heart contraction	GO_BP	ATP1A3,BVES,HCN4,PDE4B,RGS4,SCN3B_x000D_
GO:0003254	0.00495641	9.40303	0.345	3	47	regulation of membrane depolarization	GO_BP	HCN4,NTSR1,SCN3B_x000D_
GO:0002042	0.0050897	6.15987	0.69	4	94	cell migration involved in sprouting angiogenesis	GO_BP	MEOX2,RHOJ,ROBO1,TDGF1_x000D_
GO:0015711	0.00523119	3.19181	2.64989	8	361	organic anion transport	GO_BP	CALHM1,EMB,NTRK2,NTSR1,RGS4,SLC16A9,SLC6A17,SLCO5A1_x000D_
GO:0060026	0.00527585	21.0962	0.110106	2	15	convergent extension	GO_BP	NKD1,SFRP1_x000D_
GO:0071380	0.00527585	21.0962	0.110106	2	15	cellular response to prostaglandin E stimulus	GO_BP	GNG2,SFRP1_x000D_
GO:0051239	0.00547873	1.88197	14.7522	25	2185	regulation of multicellular organismal process	GO_BP	ADAMTS18,ADRB3,ARHGAP42,ATP1A3,BRINP1,BVES,CACNG4,CD83,CNIH2,CXCR4,DLGAP3,DLL1,EPPK1,GBX2,GJC2,HCN4,KCNK2,KCNMB4,LGI4,LRRN1,MEIS1,MEOX2,NRXN1,NTRK2,NTSR1,PAX6,PDE4B,PHOSPHO1,RGS4,RHOJ,ROBO1,SCN3B,SEMA6D,SFRP1,SHISA7,TDGF1,TIAM1,TIAM2,TOX,WNT9A_x000D_
GO:0007420	0.00549197	3.49279	2.12059	7	309	brain development	GO_BP	CXCR4,DCLK1,DLL1,GBX2,GDF7,GJC2,MDGA1,MEIS1,NTRK2,PADI2,PAX6,RGS4,ROBO1,SEMA6D,SFRP1,SLC6A17,SOX2,SYT1,TOX_x000D_
GO:0032501	0.0055706	1.75342	27.0194	39	4434	multicellular organismal process	GO_BP	ADAMTS18,ADRB3,ANOS1,ARHGAP42,ATL1,ATP1A3,BRINP1,BVES,CACNG4,CALHM1,CD83,CDH20,CDON,CNIH2,CXCR4,DCLK1,DLGAP3,DLL1,EMB,EPPK1,EYA1,FOXD3,GAS7,GBX2,GDF7,GJB1,GJC2,HCN4,HECW2,ISL2,JPH3,KCNK2,KCNMB4,LGI4,LRAT,LRRN1,MDGA1,MEIS1,MEOX2,MMP16,MSC,NRXN1,NTRK2,NTSR1,PACSIN1,PADI2,PAX6,PCDH1,PCSK5,PDE4B,PDYN,PHOSPHO1,PLXDC1,PTGFR,RAI2,RAPGEF5,RD3,RGS4,RHOJ,RND1,ROBO1,SARM1,SCN3B,SEMA6D,SFRP1,SHISA7,SLC18A2,S…
GO:0008038	0.00557201	8.99324	0.359681	3	49	neuron recognition	GO_BP	CXCR4,EMB,ROBO1_x000D_
GO:0071805	0.00561139	3.93705	1.60755	6	219	potassium ion transmembrane transport	GO_BP	ATP1A3,HCN4,KCNK2,KCNMB4,KCNQ3,RGS4_x000D_
GO:0050793	0.00570422	2.49313	5.19079	12	802	regulation of developmental process	GO_BP	BRINP1,BVES,CD83,CDON,CXCR4,DLL1,EPPK1,EYA1,GBX2,GDF7,GJC2,HECW2,ISL2,KCNK2,LGI4,LRRN1,MEIS1,NKD1,NRXN1,NTRK2,PACSIN1,PAX6,PHOSPHO1,RGS4,RHOJ,RND1,ROBO1,SARM1,SEMA6D,SFRP1,SOX2,SYT1,TCF23,TFAP2B,TIAM1,TIAM2,TOX,UST,WNT9A_x000D_
GO:0042063	0.00573804	3.45785	2.13606	7	291	gliogenesis	GO_BP	CXCR4,DLL1,GJC2,LGI4,NTRK2,PAX6,SOX2_x000D_
GO:0030001	0.00585278	3.45037	2.14631	7	313	metal ion transport	GO_BP	ATP1A3,CACHD1,CACNG4,CALHM1,CXCR4,GCK,GJC2,HCN4,HECW2,JPH3,KCNK2,KCNMB4,KCNQ3,NTSR1,PDE4B,RGS4,SCN3B,SLC6A17,SLC6A18,TRPM3_x000D_
GO:0050965	0.00600068	19.5882	0.117447	2	16	detection of temperature stimulus involved in sensory perception of pain	GO_BP	CXCR4,NTSR1_x000D_
GO:2000095	0.00600068	19.5882	0.117447	2	16	regulation of Wnt signaling pathway, planar cell polarity pathway	GO_BP	NKD1,SFRP1_x000D_
GO:1990830	0.00610911	5.83409	0.726702	4	99	cellular response to leukemia inhibitory factor	GO_BP	LRAT,MSC,PADI2,PAX6_x000D_
GO:0010720	0.00639484	3.38521	2.18011	7	297	positive regulation of cell development	GO_BP	CXCR4,GJC2,NTRK2,PAX6,ROBO1,TIAM1,TIAM2_x000D_
GO:0040011	0.00672833	1.8562	14.1303	24	1925	locomotion	GO_BP	ANOS1,BVES,CXCR4,DCLK1,EMB,EPPK1,GBX2,GDF7,ISL2,JPH3,MDGA1,MEOX2,NRXN1,NTRK2,PADI2,PAX6,PDE4B,RHOJ,RND1,ROBO1,SEMA6D,SFRP1,TDGF1,TIAM1_x000D_
GO:0035282	0.00701616	5.59717	0.756064	4	103	segmentation	GO_BP	DLL1,MEOX2,SFRP1,TDGF1_x000D_
GO:0001764	0.00726699	4.37485	1.20383	5	164	neuron migration	GO_BP	CXCR4,DCLK1,MDGA1,NTRK2,PAX6_x000D_
GO:0003085	0.00747454	17.263	0.131191	2	18	negative regulation of systemic arterial blood pressure	GO_BP	ADRB3,ARHGAP42,NTSR1_x000D_
GO:0050890	0.00748318	3.2817	2.24617	7	306	cognition	GO_BP	BRINP1,JPH3,KCNK2,NRXN1,NTRK2,NTSR1,SHISA7_x000D_
GO:0031344	0.00751805	2.48726	4.69053	11	639	regulation of cell projection organization	GO_BP	HECW2,NTRK2,PACSIN1,ROBO1,SARM1,SEMA6D,SFRP1,TIAM1,TIAM2,TOX,UST_x000D_
GO:0048738	0.00767663	3.67504	1.71766	6	234	cardiac muscle tissue development	GO_BP	BVES,DLL1,HCN4,KCNK2,MSC,RGS4_x000D_
GO:0045664	0.00819764	5.34017	0.790716	4	113	regulation of neuron differentiation	GO_BP	BRINP1,CDON,DLL1,EYA1,GDF7,ISL2,MEIS1,PAX6,SFRP1,SOX2,TIAM1_x000D_
GO:0071625	0.00842889	16.1289	0.139468	2	19	vocalization behavior	GO_BP	BRINP1,NRXN1_x000D_
GO:0060042	0.00848097	7.65761	0.418404	3	57	retina morphogenesis in camera-type eye	GO_BP	DLL1,NTRK2,TFAP2B_x000D_
GO:0021987	0.00937209	5.12825	0.822128	4	112	cerebral cortex development	GO_BP	MDGA1,NTRK2,PAX6,ROBO1_x000D_
GO:0006865	0.00995494	14.6593	0.151799	2	21	amino acid transport	GO_BP	NTRK2,NTSR1,RGS4,SLC6A17,SLC6A18_x000D_
GO:0090630	0.00995745	5.03446	0.836809	4	114	activation of GTPase activity	GO_BP	ARHGAP42,TBC1D26,TIAM1,TIAM2_x000D_
GO:0048638	0.0100114	3.0959	2.37602	7	326	regulation of developmental growth	GO_BP	CXCR4,DLL1,EPPK1,KCNK2,NKD1,RGS4,SEMA6D,SYT1_x000D_
GO:0021885	0.0102128	7.12797	0.447766	3	61	forebrain cell migration	GO_BP	CXCR4,MDGA1,ROBO1_x000D_
GO:0051965	0.01115	6.88963	0.462447	3	63	positive regulation of synapse assembly	GO_BP	LRRN1,NRXN1,NTRK2_x000D_
GO:0008217	0.0113391	3.90386	1.3433	5	183	regulation of blood pressure	GO_BP	ADRB3,ARHGAP42,DLL1,NTSR1,PCSK5_x000D_
GO:0097150	0.0122345	13.0539	0.16883	2	23	neuronal stem cell population maintenance	GO_BP	DLL1,SOX2_x000D_
GO:1903861	0.0122345	13.0539	0.16883	2	23	positive regulation of dendrite extension	GO_BP	CXCR4,SYT1_x000D_
GO:0045165	0.0124004	3.81482	1.37392	5	192	cell fate commitment	GO_BP	DLL1,EYA1,GDF7,ISL2,PAX6,SFRP1,SOX2,TOX,WNT9A_x000D_
GO:0007613	0.0125346	4.69112	0.895532	4	122	memory	GO_BP	BRINP1,JPH3,KCNK2,SHISA7_x000D_
GO:0001525	0.0136951	2.37637	4.43362	10	604	angiogenesis	GO_BP	CXCR4,DLL1,GBX2,MEIS1,MEOX2,PLXDC1,RHOJ,ROBO1,SFRP1,TDGF1_x000D_
GO:0045109	0.0137042	6.35795	0.499149	3	68	intermediate filament organization	GO_BP	EPPK1,KRT13,KRT38_x000D_
GO:0048839	0.0137234	3.71417	1.40936	5	192	inner ear development	GO_BP	DLL1,EYA1,GBX2,KCNK2,SOX2_x000D_
GO:0048706	0.0143432	4.49921	0.932234	4	127	embryonic skeletal system development	GO_BP	EYA1,MMP16,PCSK5,WNT9A_x000D_
GO:0014047	0.0143694	11.9175	0.183511	2	25	glutamate secretion	GO_BP	NTRK2,NTSR1_x000D_
GO:2000463	0.0143694	11.9175	0.183511	2	25	positive regulation of excitatory postsynaptic potential	GO_BP	NRXN1,RGS4_x000D_
GO:2000027	0.0151105	4.42675	0.946915	4	129	regulation of animal organ morphogenesis	GO_BP	NKD1,ROBO1,SFRP1,TIAM1_x000D_
GO:0001736	0.0159677	5.98808	0.528511	3	72	establishment of planar polarity	GO_BP	NKD1,SFRP1,TIAM1_x000D_
GO:0035567	0.0159677	5.98808	0.528511	3	72	non-canonical Wnt signaling pathway	GO_BP	NKD1,SFRP1,TIAM1_x000D_
GO:0051336	0.0162498	2.00682	7.39915	14	1008	regulation of hydrolase activity	GO_BP	ADAP1,ANOS1,ARHGAP42,BVES,NTRK2,PCSK5,RAPGEF5,RGS4,ROBO1,SFRP1,SOX2,TBC1D26,TIAM1,TIAM2_x000D_
GO:0030029	0.0163525	2.12921	5.95309	12	811	actin filament-based process	GO_BP	ABLIM2,GAS7,HCN4,PACSIN1,PDE4B,RGS4,RHOJ,RND1,SCN3B,SFRP1,WIPF3,XIRP1_x000D_
GO:1901888	0.016425	3.54189	1.47543	5	201	regulation of cell junction assembly	GO_BP	LRRN1,MDGA1,NRXN1,NTRK2,SFRP1_x000D_
GO:0019226	0.0165644	5.90222	0.535851	3	73	transmission of nerve impulse	GO_BP	CACNG4,KCNMB4,NTRK2_x000D_
GO:0003401	0.0166526	10.9629	0.198191	2	27	axis elongation	GO_BP	NKD1,SFRP1_x000D_
GO:0010460	0.0166526	10.9629	0.198191	2	27	positive regulation of heart rate	GO_BP	RGS4,SCN3B_x000D_
GO:0035640	0.0166526	10.9629	0.198191	2	27	exploration behavior	GO_BP	BRINP1,JPH3_x000D_
GO:0051291	0.0166526	10.9629	0.198191	2	27	protein heterooligomerization	GO_BP	CALHM1,SYT1_x000D_
GO:0071880	0.0166526	10.9629	0.198191	2	27	adenylate cyclase-activating adrenergic receptor signaling pathway	GO_BP	ADRB3,PDE4B_x000D_
GO:1900746	0.0166526	10.9629	0.198191	2	27	regulation of vascular endothelial growth factor signaling pathway	GO_BP	DLL1,ROBO1_x000D_
GO:0001958	0.0178483	10.5407	0.205532	2	28	endochondral ossification	GO_BP	MMP16,PHOSPHO1_x000D_
GO:0015868	0.0178483	10.5407	0.205532	2	28	purine ribonucleotide transport	GO_BP	CALHM1,GJB1_x000D_
GO:0022011	0.0178483	10.5407	0.205532	2	28	myelination in peripheral nervous system	GO_BP	LGI4,NTRK2_x000D_
GO:0043278	0.0178483	10.5407	0.205532	2	28	response to morphine	GO_BP	CXCR4,RGS4_x000D_
GO:0060048	0.0188821	4.12742	1.01298	4	138	cardiac muscle contraction	GO_BP	CXCR4,HCN4,PDE4B,SCN3B_x000D_
GO:0003309	0.0190793	10.1498	0.212872	2	29	type B pancreatic cell differentiation	GO_BP	DLL1,PAX6_x000D_
GO:0051968	0.0190793	10.1498	0.212872	2	29	positive regulation of synaptic transmission, glutamatergic	GO_BP	CACNG4,NRXN1_x000D_
GO:0055022	0.0190793	10.1498	0.212872	2	29	negative regulation of cardiac muscle tissue growth	GO_BP	KCNK2,RGS4_x000D_
GO:0051271	0.0192782	2.70128	2.70862	7	369	negative regulation of cellular component movement	GO_BP	CNIH2,EPPK1,MEOX2,PADI2,ROBO1,SEMA6D,SFRP1_x000D_
GO:0001975	0.020345	9.78676	0.220213	2	30	response to amphetamine	GO_BP	RGS4,SLC18A2_x000D_
GO:0021954	0.0210892	5.36364	0.587234	3	80	central nervous system neuron development	GO_BP	DCLK1,GBX2,NTRK2_x000D_
GO:0051960	0.0214024	9.48803	0.226064	2	33	regulation of nervous system development	GO_BP	BRINP1,CXCR4,DLL1,GBX2,GJC2,LGI4,LRRN1,NRXN1,NTRK2,PAX6,ROBO1,SEMA6D,TIAM1,TIAM2_x000D_
GO:0007612	0.0221855	3.92103	1.06436	4	145	learning	GO_BP	JPH3,NRXN1,NTRK2,NTSR1_x000D_
GO:0010644	0.0229784	9.13333	0.234894	2	32	cell communication by electrical coupling	GO_BP	ATP1A3,GJC2_x000D_
GO:0055075	0.0229784	9.13333	0.234894	2	32	potassium ion homeostasis	GO_BP	ATP1A3,TFAP2B_x000D_
GO:0060795	0.0229784	9.13333	0.234894	2	32	cell fate commitment involved in formation of primary germ layer	GO_BP	EYA1,SOX2_x000D_
GO:0060914	0.0229784	9.13333	0.234894	2	32	heart formation	GO_BP	EYA1,ROBO1_x000D_
GO:0061053	0.0239489	5.09767	0.616596	3	84	somite development	GO_BP	DLL1,MEOX2,SFRP1_x000D_
GO:0044057	0.0243791	2.81594	2.22276	6	317	regulation of system process	GO_BP	ARHGAP42,ATP1A3,BVES,CACNG4,CNIH2,DLGAP3,HCN4,KCNMB4,NRXN1,NTSR1,PDE4B,RGS4,SCN3B,SHISA7_x000D_
GO:0007519	0.0252393	3.76184	1.10784	4	152	skeletal muscle tissue development	GO_BP	BVES,DLL1,GPCPD1,MEOX2,MSC_x000D_
GO:0023056	0.025294	1.69882	12.5741	20	1713	positive regulation of signaling	GO_BP	ADRB3,BVES,CACNG4,CXCR4,DLL1,GCK,GDF7,NKD1,NRXN1,NTRK2,PIK3R5,RGS4,ROBO1,SFRP1,SH3RF3,SHISA7,SOX2,SYT1,TDGF1,UBD_x000D_
GO:0032743	0.025744	8.56158	0.249574	2	34	positive regulation of interleukin-2 production	GO_BP	CD83,PDE4B_x000D_
GO:0086004	0.025744	8.56158	0.249574	2	34	regulation of cardiac muscle cell contraction	GO_BP	HCN4,PDE4B_x000D_
GO:0086019	0.025744	8.56158	0.249574	2	34	cell-cell signaling involved in cardiac conduction	GO_BP	HCN4,SCN3B_x000D_
GO:0030198	0.0258992	2.77273	2.25351	6	307	extracellular matrix organization	GO_BP	ADAMTS18,COL14A1,MMP1,MMP10,MMP16,OLFML2B_x000D_
GO:1903825	0.0263681	3.70891	1.12309	4	153	organic acid transmembrane transport	GO_BP	EMB,NTSR1,RGS4,SLC6A18_x000D_
GO:0043547	0.0271155	3.67592	1.13304	4	158	positive regulation of GTPase activity	GO_BP	ADAP1,ARHGAP42,RAPGEF5,RGS4,SFRP1,TBC1D26,TIAM1,TIAM2_x000D_
GO:0042462	0.027175	8.30169	0.256915	2	35	eye photoreceptor cell development	GO_BP	NTRK2,PAX6_x000D_
GO:0070588	0.0273093	3.66753	1.13559	4	158	calcium ion transmembrane transport	GO_BP	CACHD1,CACNG4,CALHM1,GJC2,JPH3,NTSR1,PDE4B,TRPM3_x000D_
GO:0045103	0.0278042	4.8	0.653298	3	89	intermediate filament-based process	GO_BP	EPPK1,KRT13,KRT38_x000D_
GO:1903169	0.0280505	3.63511	1.14511	4	156	regulation of calcium ion transmembrane transport	GO_BP	GJC2,JPH3,NTSR1,PDE4B_x000D_
GO:0035637	0.0281028	4.77893	0.656005	3	91	multicellular organismal signaling	GO_BP	ATP1A3,CACNG4,HCN4,KCNMB4,NTRK2,SCN3B_x000D_
GO:0030901	0.0286126	4.74457	0.660638	3	90	midbrain development	GO_BP	GDF7,PADI2,SFRP1_x000D_
GO:0046434	0.0286252	3.61116	1.15245	4	157	organophosphate catabolic process	GO_BP	GPCPD1,NTSR1,PDE4B,SARM1_x000D_
GO:0021532	0.0286373	8.05709	0.264255	2	36	neural tube patterning	GO_BP	GBX2,PAX6_x000D_
GO:0035909	0.0286373	8.05709	0.264255	2	36	aorta morphogenesis	GO_BP	EYA1,TFAP2B_x000D_
GO:0086010	0.0286373	8.05709	0.264255	2	36	membrane depolarization during action potential	GO_BP	HCN4,SCN3B_x000D_
GO:0060041	0.0288384	4.72906	0.662647	3	92	retina development in camera-type eye	GO_BP	DLL1,NTRK2,PAX6,RD3,RHOJ,TFAP2B_x000D_
GO:0050680	0.0291369	3.5904	1.15892	4	159	negative regulation of epithelial cell proliferation	GO_BP	EPPK1,PAX6,ROBO1,SFRP1,SOX2_x000D_
GO:0007267	0.0291936	2.01702	5.75104	11	857	cell-cell signaling	GO_BP	CACNG4,CNIH2,DLGAP3,DLL1,GCK,GJB1,GJC2,HCN4,JPH3,KCNMB4,KCNQ3,NKD1,NRXN1,NTRK2,NTSR1,PCDH1,PCSK5,PDYN,RGS4,SCN3B,SFRP1,SHISA7,SLC18A2,SOX2,SYT1,TFAP2B,TIAM1,WNT9A_x000D_
GO:0045638	0.0294333	4.6904	0.667979	3	91	negative regulation of myeloid cell differentiation	GO_BP	DLL1,MEIS1,SFRP1_x000D_
GO:0006862	0.0301306	7.82647	0.271596	2	37	nucleotide transport	GO_BP	CALHM1,GJB1_x000D_
GO:0014037	0.0301306	7.82647	0.271596	2	37	Schwann cell differentiation	GO_BP	LGI4,NTRK2_x000D_
GO:0046621	0.0301306	7.82647	0.271596	2	37	negative regulation of organ growth	GO_BP	KCNK2,RGS4_x000D_
GO:0048514	0.0302601	4.63871	0.675313	3	96	blood vessel morphogenesis	GO_BP	CXCR4,DLL1,EYA1,GBX2,MEIS1,MEOX2,NTRK2,PLXDC1,RHOJ,ROBO1,SFRP1,TDGF1,TFAP2B_x000D_
GO:0006928	0.0307283	1.66292	12.8576	20	1809	movement of cell or subcellular component	GO_BP	ANOS1,BVES,CNIH2,CXCR4,DCLK1,EMB,EPPK1,GBX2,GDF7,HCN4,ISL2,MDGA1,MEOX2,NRXN1,NTRK2,PADI2,PAX6,PDE4B,RHOJ,RND1,ROBO1,SCN3B,SEMA6D,SFRP1,TDGF1,TIAM1,WIPF3_x000D_
GO:0098657	0.0311793	2.97347	1.74702	5	238	import into cell	GO_BP	ATP1A3,HCN4,NTSR1,RGS4,SLC18A2_x000D_
GO:0007264	0.0316374	2.26794	3.67755	8	501	small GTPase mediated signal transduction	GO_BP	ARHGAP42,PLEKHG4B,RAPGEF5,RHOJ,RND1,ROBO1,TIAM1,TIAM2_x000D_
GO:0048709	0.0319699	4.53504	0.69	3	94	oligodendrocyte differentiation	GO_BP	CXCR4,NTRK2,PAX6_x000D_
GO:0061326	0.0319699	4.53504	0.69	3	94	renal tubule development	GO_BP	DLL1,EYA1,TFAP2B_x000D_
GO:0051154	0.0332077	7.40262	0.286277	2	39	negative regulation of striated muscle cell differentiation	GO_BP	DLL1,RGS4_x000D_
GO:0086091	0.0332077	7.40262	0.286277	2	39	regulation of heart rate by cardiac conduction	GO_BP	HCN4,SCN3B_x000D_
GO:0051234	0.0332181	1.43257	34.0596	44	4640	establishment of localization	GO_BP	ATP1A3,BACH2,BVES,CACHD1,CACNG4,CALHM1,CLIC6,CNIH2,CXCR4,DCLK1,DLL1,EMB,GCK,GJB1,GJC2,HCN4,HECW2,JPH3,KCNK2,KCNMB4,KCNQ3,LRAT,NRXN1,NTRK2,NTSR1,OSBPL6,PACSIN1,PAX6,PCSK5,PDE4B,RD3,RGS4,RHOJ,SCN3B,SFRP1,SHISA7,SLC16A9,SLC18A2,SLC6A17,SLC6A18,SLCO5A1,SYT1,TFAP2B,TRPM3_x000D_
GO:0035295	0.0335519	1.85412	7.37996	13	1030	tube development	GO_BP	CXCR4,DLL1,EYA1,GBX2,GDF7,GJB1,MEIS1,MEOX2,NTRK2,PAX6,PCSK5,PLXDC1,RHOJ,ROBO1,SFRP1,TDGF1,TFAP2B_x000D_
GO:0060537	0.0336026	2.91247	1.78332	5	250	muscle tissue development	GO_BP	BVES,DLL1,EYA1,GPCPD1,HCN4,KCNK2,MEOX2,MSC,RGS4,TFAP2B_x000D_
GO:0060562	0.0341888	2.58893	2.40766	6	328	epithelial tube morphogenesis	GO_BP	CXCR4,DLL1,EYA1,GBX2,GDF7,SFRP1_x000D_
GO:1990869	0.0346174	4.3896	0.712021	3	97	cellular response to chemokine	GO_BP	CXCR4,PADI2,ROBO1_x000D_
GO:0045926	0.034675	2.88565	1.7984	5	245	negative regulation of growth	GO_BP	KCNK2,NKD1,RGS4,SEMA6D,SFRP1_x000D_
GO:0051954	0.0347905	7.20743	0.293617	2	40	positive regulation of amine transport	GO_BP	NTSR1,SYT1_x000D_
GO:0051955	0.0347905	7.20743	0.293617	2	40	regulation of amino acid transport	GO_BP	NTSR1,RGS4_x000D_
GO:1903524	0.0347905	7.20743	0.293617	2	40	positive regulation of blood circulation	GO_BP	RGS4,SCN3B_x000D_
GO:0007156	0.0354105	3.36695	1.23319	4	168	homophilic cell adhesion via plasma membrane adhesion molecules	GO_BP	CDH20,EMB,PCDH1,ROBO1_x000D_
GO:0050773	0.0355244	4.34316	0.719362	3	98	regulation of dendrite development	GO_BP	HECW2,PACSIN1,SARM1_x000D_
GO:0021537	0.0357167	2.86149	1.81309	5	247	telencephalon development	GO_BP	CXCR4,MDGA1,NTRK2,PAX6,ROBO1_x000D_
GO:0021879	0.0364021	7.02225	0.300957	2	41	forebrain neuron differentiation	GO_BP	GBX2,PAX6_x000D_
GO:0021983	0.0364021	7.02225	0.300957	2	41	pituitary gland development	GO_BP	PAX6,SOX2_x000D_
GO:0019233	0.0364436	4.29769	0.726702	3	99	sensory perception of pain	GO_BP	CXCR4,NTSR1,SCN3B_x000D_
GO:0003333	0.037375	4.25315	0.734043	3	100	amino acid transmembrane transport	GO_BP	NTSR1,RGS4,SLC6A18_x000D_
GO:0022603	0.0374673	1.92785	5.97841	11	839	regulation of anatomical structure morphogenesis	GO_BP	BVES,CXCR4,DLL1,HECW2,NKD1,NTRK2,RHOJ,RND1,ROBO1,SARM1,SEMA6D,SFRP1,SYT1,TIAM1,TIAM2,UST_x000D_
GO:1990138	0.0380897	3.28607	1.26255	4	172	neuron projection extension	GO_BP	CXCR4,DCLK1,SEMA6D,SYT1_x000D_
GO:0099565	0.0383186	4.20952	0.741383	3	101	chemical synaptic transmission, postsynaptic	GO_BP	NRXN1,NTSR1,RGS4_x000D_
GO:0048729	0.0396551	2.05768	4.5584	9	621	tissue morphogenesis	GO_BP	CXCR4,DLL1,EYA1,GBX2,GDF7,NKD1,ROBO1,SFRP1,TIAM1_x000D_
GO:0098609	0.0396637	1.85146	6.78989	12	925	cell-cell adhesion	GO_BP	ADAMTS18,BVES,CD83,CDH20,CDON,COL14A1,EMB,MDGA1,NRXN1,PCDH1,ROBO1,SOX2_x000D_
GO:0001709	0.0397097	6.67898	0.315638	2	43	cell fate determination	GO_BP	DLL1,PAX6_x000D_
GO:0035019	0.0397097	6.67898	0.315638	2	43	somatic stem cell population maintenance	GO_BP	SFRP1,SOX2_x000D_
GO:0070252	0.040242	4.12489	0.756064	3	103	actin-mediated cell contraction	GO_BP	HCN4,PDE4B,SCN3B_x000D_
GO:0034765	0.0403509	4.12053	0.756903	3	109	regulation of ion transmembrane transport	GO_BP	CACNG4,CALHM1,CLIC6,CNIH2,GJC2,HECW2,JPH3,KCNQ3,NTSR1,PDE4B,RGS4,SCN3B,SHISA7_x000D_
GO:0034766	0.0412218	4.08383	0.763404	3	104	negative regulation of ion transmembrane transport	GO_BP	HECW2,NTSR1,RGS4_x000D_
GO:0051093	0.0413892	1.83862	6.83615	12	938	negative regulation of developmental process	GO_BP	BRINP1,DLL1,ISL2,KCNK2,MEIS1,NKD1,PAX6,RGS4,SEMA6D,SFRP1,SOX2,TCF23,WNT9A_x000D_
GO:0002066	0.0414048	6.51961	0.322979	2	44	columnar/cuboidal epithelial cell development	GO_BP	DLL1,PAX6_x000D_
GO:0071870	0.0422136	4.04357	0.770745	3	105	cellular response to catecholamine stimulus	GO_BP	GNG2,PDE4B,RGS4_x000D_
GO:0030336	0.042529	2.44947	2.53979	6	346	negative regulation of cell migration	GO_BP	EPPK1,MEOX2,PADI2,ROBO1,SEMA6D,SFRP1_x000D_
GO:0006816	0.0425938	4.02877	0.773558	3	110	calcium ion transport	GO_BP	CACHD1,CACNG4,CALHM1,CXCR4,GCK,GJC2,JPH3,NTSR1,PDE4B,RGS4,TRPM3_x000D_
GO:0001508	0.0428671	4.01764	0.775528	3	107	action potential	GO_BP	HCN4,KCNMB4,NTRK2,NTSR1,SCN3B_x000D_
GO:0042551	0.0431267	6.36765	0.330319	2	45	neuron maturation	GO_BP	LGI4,RND1_x000D_
GO:0060840	0.0432173	4.0041	0.778085	3	106	artery development	GO_BP	EYA1,ROBO1,TFAP2B_x000D_
GO:0010647	0.0443674	1.60344	12.5448	19	1709	positive regulation of cell communication	GO_BP	ADRB3,CACNG4,CXCR4,DLL1,GCK,GDF7,NKD1,NRXN1,NTRK2,PIK3R5,RGS4,ROBO1,SFRP1,SH3RF3,SHISA7,SOX2,SYT1,TDGF1,UBD_x000D_
GO:0021517	0.044875	6.22259	0.33766	2	46	ventral spinal cord development	GO_BP	ISL2,PAX6_x000D_
GO:0007218	0.0452605	3.92741	0.792766	3	108	neuropeptide signaling pathway	GO_BP	KISS1R,NTSR1,PDYN_x000D_
GO:0071867	0.0452605	3.92741	0.792766	3	108	response to monoamine	GO_BP	GNG2,PDE4B,RGS4_x000D_
GO:1903522	0.045657	6.15719	0.340865	2	48	regulation of blood circulation	GO_BP	ARHGAP42,ATP1A3,BVES,HCN4,KCNMB4,PDE4B,RGS4,SCN3B_x000D_
GO:0043405	0.0460434	3.0823	1.3433	4	183	regulation of MAP kinase activity	GO_BP	PIK3R5,ROBO1,SFRP1,TDGF1_x000D_
GO:0032526	0.0462998	3.89015	0.800106	3	109	response to retinoic acid	GO_BP	BRINP1,LRAT,WNT9A_x000D_
GO:0032924	0.0466491	6.08399	0.345	2	47	activin receptor signaling pathway	GO_BP	GDF7,TDGF1_x000D_
GO:0042220	0.0466491	6.08399	0.345	2	47	response to cocaine	GO_BP	CACNG4,RGS4_x000D_
GO:0072359	0.0475417	2.38356	2.6135	6	379	circulatory system development	GO_BP	BVES,CXCR4,DLL1,EYA1,GBX2,HCN4,KCNK2,MEIS1,MEOX2,MSC,NTRK2,PAX6,PCSK5,PLXDC1,RGS4,RHOJ,ROBO1,SFRP1,TDGF1,TFAP2B_x000D_
GO:0061138	0.0475818	3.04791	1.35798	4	185	morphogenesis of a branching epithelium	GO_BP	EYA1,GBX2,GDF7,SFRP1_x000D_
GO:2000179	0.0478364	5.99485	0.349843	2	48	positive regulation of neural precursor cell proliferation	GO_BP	GJC2,PAX6,TOX_x000D_
GO:0072009	0.0484138	3.8177	0.814787	3	111	nephron epithelium development	GO_BP	DLL1,EYA1,TFAP2B_x000D_
GO:0003044	0.0484487	5.95141	0.35234	2	48	regulation of systemic arterial blood pressure mediated by a chemical signal	GO_BP	ADRB3,PCSK5_x000D_
GO:0048483	0.0484487	5.95141	0.35234	2	48	autonomic nervous system development	GO_BP	GBX2,TFAP2B_x000D_
GO:0009653	0.0492666	1.84649	6.27914	11	991	anatomical structure morphogenesis	GO_BP	ANOS1,ATL1,BVES,CDH20,CDON,CXCR4,DCLK1,DLL1,EMB,EYA1,FOXD3,GAS7,GBX2,GDF7,HECW2,ISL2,MEIS1,MEOX2,MMP16,NKD1,NRXN1,NTRK2,PACSIN1,PAX6,PCSK5,PHOSPHO1,PLXDC1,RHOJ,RND1,ROBO1,SARM1,SEMA6D,SFRP1,SOX2,SYT1,TDGF1,TFAP2B,TIAM1,TIAM2,UST,WNT9A_x000D_
GO:0098739	0.0499426	2.99773	1.38	4	188	import across plasma membrane	GO_BP	ATP1A3,HCN4,NTSR1,RGS4_x000D_
GO:0005887	9.61676e-06	2.79953	11.5631	28	1578	integral component of plasma membrane	GO_CC	ADRB3,ATP1A3,CACNG4,CALHM1,CD83,CDON,CNIH2,DCLK1,DLL1,EMB,HCN4,KCNK2,KCNMB4,KCNQ3,KISS1R,MMP16,NRXN1,NTRK2,NTSR1,PCDH1,PTGFR,ROBO1,SCN3B,SEMA6D,SHISA7,SLC16A9,SLC18A2,SLC6A17,SLC6A18,SLCO5A1,ST3GAL5,TRPM3_x000D_
GO:0030424	2.04398e-05	3.75892	4.71144	16	628	axon	GO_CC	ATL1,ATP1A3,EMB,GJC2,KCNK2,KCNQ3,LMTK3,NTRK2,NTSR1,PACSIN1,PDYN,ROBO1,SARM1,SLC18A2,SYT1,TIAM2_x000D_
GO:1902495	2.81608e-05	4.64706	2.82837	12	377	transmembrane transporter complex	GO_CC	ATP1A3,CACHD1,CACNG4,CLIC6,CNIH2,HCN4,KCNK2,KCNMB4,KCNQ3,PDE4B,SCN3B,SHISA7_x000D_
GO:0005886	0.000105828	1.92147	41.728	63	5668	plasma membrane	GO_CC	ADAP1,ADRB3,ANKRD20A1,ANOS1,ATP1A3,BVES,CACHD1,CACNG4,CALHM1,CD83,CDH20,CDON,CLIC6,CNIH2,CXCR4,DCLK1,DLGAP3,DLL1,EFR3B,EMB,EPPK1,GAS7,GJB1,GJC2,GNG2,HCN4,JPH3,KCNK2,KCNMB4,KCNQ3,KISS1R,LAIR1,MDGA1,MMP16,NKD1,NRXN1,NTRK2,NTSR1,OSBPL6,PACSIN1,PCDH1,PDE4B,PDYN,PIK3R5,PIP5K1B,PLXDC1,PTGFR,RAPGEF5,RGS4,RHOJ,RND1,ROBO1,SCN3B,SEMA6D,SFRP1,SHISA7,SLC16A9,SLC18A2,SLC6A17,SLC6A18,SLCO5A1,ST3GAL5,SYT1,TDGF1…
GO:0031224	0.000214786	1.85388	41.6603	62	5553	intrinsic component of membrane	GO_CC	ADRB3,ATL1,ATP1A3,B4GALNT3,BVES,CACHD1,CACNG4,CALHM1,CD83,CDH20,CDON,CLIC6,CNIH2,COX8C,CXCR4,CYYR1,DCLK1,DLL1,EMB,GJB1,GJC2,HCN4,HS3ST2,JPH3,KCNK2,KCNMB4,KCNQ3,KIAA1549L,KISS1R,LAIR1,LMTK3,LRAT,LRRN1,MDGA1,MMP16,NRXN1,NTRK2,NTSR1,PCDH1,PCSK5,PDE4B,PLXDC1,PLXDC2,PTGFR,ROBO1,SCN3B,SEMA6D,SHISA7,SLC16A9,SLC18A2,SLC6A17,SLC6A18,SLCO5A1,SOGA3,ST3GAL5,SYT1,TDGF1,TMEM191C,TMEM200A,TRPM3,UST,VN1R1_x000D_
GO:0070083	0.000550815	89.3977	0.0375115	2	5	clathrin-sculpted monoamine transport vesicle membrane	GO_CC	SLC18A2,SYT1_x000D_
GO:0034703	0.000610013	5.22799	1.435	7	195	cation channel complex	GO_CC	CACHD1,CACNG4,CNIH2,HCN4,KCNK2,KCNMB4,KCNQ3,PDE4B,SCN3B,SHISA7_x000D_
GO:0098984	0.00067917	19.927	0.174355	3	24	neuron to neuron synapse	GO_CC	ATP1A3,CACNG4,CNIH2,DCLK1,DLGAP3,NTRK2,NTSR1,PDE4B,SHISA7,SYT1_x000D_
GO:0032281	0.000947749	17.5942	0.19506	3	26	AMPA glutamate receptor complex	GO_CC	CACNG4,CNIH2,SHISA7_x000D_
GO:0031012	0.00124558	3.009	4.27631	12	570	extracellular matrix	GO_CC	ADAMTS18,ANOS1,CDON,COL14A1,LRRN1,MATN2,MMP1,MMP10,MMP16,OLFML2B,PHOSPHO1,SFRP1_x000D_
GO:0043025	0.00350262	2.9344	3.61611	10	482	neuronal cell body	GO_CC	ATP1A3,BRINP1,GJC2,KCNK2,NRXN1,NTSR1,PDE1C,PDYN,PLXDC1,TIAM2_x000D_
GO:0060198	0.00351209	26.8097	0.0900276	2	12	clathrin-sculpted vesicle	GO_CC	SLC18A2,SYT1_x000D_
GO:0005911	0.00434145	2.84177	3.72864	10	497	cell-cell junction	GO_CC	BVES,CDH20,DLL1,EPPK1,GJB1,GJC2,PCDH1,PLXDC1,RND1,TIAM1_x000D_
GO:0005891	0.00437507	9.86077	0.330101	3	44	voltage-gated calcium channel complex	GO_CC	CACHD1,CACNG4,PDE4B_x000D_
GO:0098878	0.0046621	9.6255	0.337603	3	45	neurotransmitter receptor complex	GO_CC	CACNG4,CNIH2,SHISA7_x000D_
GO:0043195	0.00559046	8.98241	0.36011	3	48	terminal bouton	GO_CC	NTRK2,NTSR1,SLC18A2_x000D_
GO:0042995	0.00641919	5.75465	0.737466	4	106	cell projection	GO_CC	ATL1,ATP1A3,BRINP1,BVES,CNIH2,EMB,EPPK1,GJC2,KCNK2,KCNQ3,KISS1R,LMTK3,NRXN1,NTRK2,NTSR1,PACSIN1,PDE4B,PDYN,PIP5K1B,PLXDC1,RD3,RND1,ROBO1,SARM1,SHISA7,SLC18A2,SLC6A17,SLC6A18,SYT1,TIAM2_x000D_
GO:0000159	0.00706148	17.8685	0.127539	2	17	protein phosphatase type 2A complex	GO_CC	NKD1,PPP2R2B_x000D_
GO:0071944	0.00725106	3.06124	2.83222	8	487	cell periphery	GO_CC	ADAMTS18,ADAP1,ADRB3,ANKRD20A1,ANOS1,ATP1A3,BVES,CACHD1,CACNG4,CALHM1,CD83,CDH20,CDON,CLIC6,CNIH2,COL14A1,CXCR4,DCLK1,DLGAP3,DLL1,EFR3B,EMB,EPPK1,GAS7,GJB1,GJC2,GNG2,HCN4,JPH3,KCNK2,KCNMB4,KCNQ3,KISS1R,LAIR1,LRRN1,MATN2,MDGA1,MMP1,MMP10,MMP16,NKD1,NRXN1,NTRK2,NTSR1,OLFML2B,OSBPL6,PACSIN1,PCDH1,PDE4B,PDYN,PHOSPHO1,PIK3R5,PIP5K1B,PLXDC1,PTGFR,RAPGEF5,RGS4,RHOJ,RND1,ROBO1,SCN3B,SEMA6D,SFRP1,SHISA7,S…
GO:0043197	0.00966397	4.06511	1.2904	5	172	dendritic spine	GO_CC	CNIH2,NTRK2,NTSR1,PDE4B,SHISA7_x000D_
GO:0005922	0.0106922	14.1038	0.157548	2	21	connexin complex	GO_CC	GJB1,GJC2_x000D_
GO:0043679	0.0122616	6.63693	0.47887	3	65	axon terminus	GO_CC	KCNK2,NTRK2,NTSR1,PACSIN1,PDYN,SLC18A2_x000D_
GO:0120025	0.0127644	1.70548	16.5201	26	2202	plasma membrane bounded cell projection	GO_CC	ATL1,ATP1A3,BRINP1,BVES,CNIH2,EMB,GJC2,KCNK2,KCNQ3,KISS1R,LMTK3,NTRK2,NTSR1,PACSIN1,PDE4B,PDYN,PIP5K1B,PLXDC1,RD3,ROBO1,SARM1,SHISA7,SLC18A2,SLC6A18,SYT1,TIAM2_x000D_
GO:0099572	0.0146032	2.86123	2.55828	7	341	postsynaptic specialization	GO_CC	CACNG4,CNIH2,DCLK1,DLGAP3,NTRK2,PDE4B,SHISA7_x000D_
GO:0030054	0.014678	2.2537	5.17401	11	763	cell junction	GO_CC	ATP1A3,BVES,CACNG4,CDH20,CNIH2,CXCR4,DCLK1,DLGAP3,DLL1,EMB,EPPK1,GJB1,GJC2,KCNK2,KCNMB4,KCNQ3,MDGA1,NRXN1,NTRK2,NTSR1,PACSIN1,PCDH1,PDE4B,PDYN,PLXDC1,RND1,SARM1,SHISA7,SLC18A2,SLC6A17,SYT1,TIAM1,TIAM2,XIRP1_x000D_
GO:0045202	0.0169452	2.05181	6.705	13	941	synapse	GO_CC	ATP1A3,CACNG4,CNIH2,DCLK1,DLGAP3,EMB,KCNK2,KCNMB4,KCNQ3,MDGA1,NRXN1,NTRK2,NTSR1,PACSIN1,PDE4B,PDYN,SARM1,SHISA7,SLC18A2,SLC6A17,SYT1,TIAM1,TIAM2_x000D_
GO:0097447	0.0170059	2.28889	4.5839	10	611	dendritic tree	GO_CC	BRINP1,CNIH2,LMTK3,NTRK2,NTSR1,PDE4B,PDYN,PLXDC1,SARM1,SHISA7_x000D_
GO:0030285	0.0185994	10.3029	0.210064	2	28	integral component of synaptic vesicle membrane	GO_CC	SLC6A17,SYT1_x000D_
GO:0008076	0.0191867	5.5672	0.566383	3	76	voltage-gated potassium channel complex	GO_CC	HCN4,KCNK2,KCNMB4,KCNQ3_x000D_
GO:0099060	0.0202075	5.45411	0.577677	3	77	integral component of postsynaptic specialization membrane	GO_CC	CACNG4,CNIH2,SHISA7_x000D_
GO:0009986	0.0268087	1.91434	7.13468	13	951	cell surface	GO_CC	ANOS1,CACNG4,CD83,CXCR4,KCNK2,KCNQ3,KISS1R,MMP16,NRXN1,NTSR1,ROBO1,SFRP1,TDGF1_x000D_
GO:0016235	0.0282973	8.11452	0.26258	2	35	aggresome	GO_CC	SFMBT2,UBD_x000D_
GO:0098839	0.0294126	4.69016	0.667704	3	89	postsynaptic density membrane	GO_CC	CACNG4,CNIH2,SHISA7_x000D_
GO:0043198	0.0298169	7.87546	0.270083	2	36	dendritic shaft	GO_CC	CNIH2,NTSR1_x000D_
GO:0032279	0.031681	2.63633	2.36277	6	317	asymmetric synapse	GO_CC	CACNG4,CNIH2,DCLK1,DLGAP3,NTRK2,PDE4B,SHISA7_x000D_
GO:0019897	0.0393306	3.24897	1.27539	4	170	extrinsic component of plasma membrane	GO_CC	CDH20,GNG2,TDGF1,TIAM1_x000D_
GO:0030672	0.0425001	4.03062	0.772737	3	103	synaptic vesicle membrane	GO_CC	SLC18A2,SLC6A17,SYT1_x000D_
GO:0060076	0.0443378	6.26583	0.335409	2	45	excitatory synapse	GO_CC	PDE4B,SHISA7,SYT1_x000D_
GO:0022832	0.000204534	5.42795	1.59402	8	201	voltage-gated channel activity	GO_MF	CACHD1,CACNG4,CALHM1,CLIC6,HCN4,KCNK2,KCNQ3,SCN3B_x000D_
GO:0022803	0.000541028	3.33217	3.88593	12	490	passive transmembrane transporter activity	GO_MF	CACHD1,CACNG4,CALHM1,CLIC6,GJB1,GJC2,HCN4,KCNK2,KCNMB4,KCNQ3,SCN3B,TRPM3_x000D_
GO:0030552	0.000770236	19.1371	0.182401	3	23	cAMP binding	GO_MF	BVES,HCN4,PDE4B_x000D_
GO:0005227	0.000988768	17.3954	0.198262	3	25	calcium activated cation channel activity	GO_MF	CALHM1,KCNMB4,TRPM3_x000D_
GO:0005216	0.00279846	3.03513	3.50527	10	442	ion channel activity	GO_MF	CACHD1,CACNG4,CALHM1,CLIC6,HCN4,KCNK2,KCNMB4,KCNQ3,SCN3B,TRPM3_x000D_
GO:0005215	0.00389504	2.11045	9.73862	19	1228	transporter activity	GO_MF	ATP1A3,CACHD1,CACNG4,CALHM1,CLIC6,GJB1,GJC2,HCN4,KCNK2,KCNMB4,KCNQ3,OSBPL6,SCN3B,SLC16A9,SLC18A2,SLC6A17,SLC6A18,SLCO5A1,TRPM3_x000D_
GO:0005245	0.00543455	9.1019	0.356871	3	45	voltage-gated calcium channel activity	GO_MF	CACHD1,CACNG4,CALHM1_x000D_
GO:0022890	0.00716183	2.50216	4.65519	11	587	inorganic cation transmembrane transporter activity	GO_MF	ATP1A3,CACHD1,CACNG4,CALHM1,HCN4,KCNK2,KCNMB4,KCNQ3,SCN3B,SLC18A2,TRPM3_x000D_
GO:0000979	0.0108076	14.0787	0.158609	2	20	RNA polymerase II core promoter sequence-specific DNA binding	GO_MF	GBX2,PAX6_x000D_
GO:0004222	0.0118166	4.78004	0.880282	4	111	metalloendopeptidase activity	GO_MF	ADAMTS18,MMP1,MMP10,MMP16_x000D_
GO:0035255	0.0130047	12.6694	0.17447	2	22	ionotropic glutamate receptor binding	GO_MF	CACNG4,SHISA7_x000D_
GO:0004114	0.0141699	12.0655	0.182401	2	23	3',5'-cyclic-nucleotide phosphodiesterase activity	GO_MF	PDE1C,PDE4B_x000D_
GO:0005267	0.0157814	4.36909	0.959587	4	121	potassium channel activity	GO_MF	HCN4,KCNK2,KCNMB4,KCNQ3_x000D_
GO:0015085	0.0225989	3.89915	1.07061	4	135	calcium ion transmembrane transporter activity	GO_MF	CACHD1,CACNG4,CALHM1,TRPM3_x000D_
GO:0022829	0.0235005	9.04563	0.237914	2	30	wide pore channel activity	GO_MF	GJB1,GJC2_x000D_
GO:0016247	0.0271885	3.67312	1.13406	4	143	channel regulator activity	GO_MF	CACNG4,KCNMB4,NRXN1,SCN3B_x000D_
GO:0015293	0.0277985	3.64668	1.14199	4	144	symporter activity	GO_MF	SLC16A9,SLC18A2,SLC6A17,SLC6A18_x000D_
GO:0015081	0.0316301	3.49566	1.18957	4	150	sodium ion transmembrane transporter activity	GO_MF	ATP1A3,HCN4,SCN3B,SLC18A2_x000D_
GO:0005109	0.0364533	7.03241	0.301358	2	38	frizzled binding	GO_MF	SFRP1,WNT9A_x000D_
GO:0030695	0.0408698	2.14783	3.87007	8	488	GTPase regulator activity	GO_MF	ADAP1,ARHGAP42,PLEKHG4B,RAPGEF5,RGS4,TBC1D26,TIAM1,TIAM2_x000D_
GO:0022843	0.042209	4.04598	0.770868	3	99	voltage-gated cation channel activity	GO_MF	CACHD1,CACNG4,CALHM1,HCN4,KCNK2,KCNQ3_x000D_
GO:0005246	0.0456444	6.1731	0.34101	2	43	calcium channel regulator activity	GO_MF	CACNG4,NRXN1_x000D_
GO:0004252	0.0499283	2.99818	1.3799	4	174	serine-type endopeptidase activity	GO_MF	KLK12,MMP1,MMP10,PCSK5_x000D_

### Sheet: neuron_brain
GOID	Pvalue	OddsRatio	ExpCount	Count	Size	Term	GO_type	genes_x000D_
GO:0048812	2.37788e-08	6.08942	3.22268	17	448	neuron projection morphogenesis	GO_BP	ANOS1,ATL1,CXCR4,DCLK1,EMB,GAS7,GBX2,GDF7,HECW2,ISL2,NRXN1,NTRK2,PACSIN1,PAX6,ROBO1,SARM1,SEMA6D,SYT1,TIAM1,TIAM2,UST_x000D_
GO:0048667	6.78606e-07	4.73299	4.07394	17	555	cell morphogenesis involved in neuron differentiation	GO_BP	ANOS1,ATL1,DCLK1,EMB,GBX2,GDF7,HECW2,ISL2,NRXN1,NTRK2,PAX6,ROBO1,SARM1,SEMA6D,TIAM1,TIAM2,UST_x000D_
GO:0061564	2.458e-06	4.78291	3.51606	15	479	axon development	GO_BP	ANOS1,ATL1,DCLK1,EMB,GBX2,GDF7,ISL2,NRXN1,NTRK2,PAX6,ROBO1,SEMA6D,TIAM1,TIAM2,UST_x000D_
GO:0022008	6.02837e-06	3.33941	7.60606	22	1103	neurogenesis	GO_BP	ANOS1,ATL1,BRINP1,CDON,CXCR4,DCLK1,DLL1,EMB,EYA1,GAS7,GBX2,GDF7,GJC2,HECW2,ISL2,LGI4,MDGA1,MEIS1,NRXN1,NTRK2,PACSIN1,PAX6,RND1,ROBO1,SARM1,SEMA6D,SFRP1,SOX2,SYT1,TIAM1,TIAM2,TOX,UST,WNT9A_x000D_
GO:0098962	6.14189e-06	42.822	0.124787	4	17	regulation of postsynaptic neurotransmitter receptor activity	GO_BP	CACNG4,CNIH2,DLGAP3,SHISA7_x000D_
GO:0030182	1.20752e-05	3.1812	7.94433	22	1164	neuron differentiation	GO_BP	ANOS1,ATL1,BRINP1,CDON,CXCR4,DCLK1,DLL1,EMB,EYA1,GAS7,GBX2,GDF7,HECW2,ISL2,LGI4,MDGA1,MEIS1,NRXN1,NTRK2,PACSIN1,PAX6,RND1,ROBO1,SARM1,SEMA6D,SFRP1,SOX2,SYT1,TIAM1,TIAM2,TOX,UST,WNT9A_x000D_
GO:0030424	2.04398e-05	3.75892	4.71144	16	628	axon	GO_CC	ATL1,ATP1A3,EMB,GJC2,KCNK2,KCNQ3,LMTK3,NTRK2,NTSR1,PACSIN1,PDYN,ROBO1,SARM1,SLC18A2,SYT1,TIAM2_x000D_
GO:0007411	5.86033e-05	5.7169	1.71766	9	234	axon guidance	GO_BP	ANOS1,EMB,GBX2,GDF7,ISL2,NRXN1,PAX6,ROBO1,SEMA6D_x000D_
GO:0050767	0.000337838	4.07563	2.64989	10	361	regulation of neurogenesis	GO_BP	BRINP1,CXCR4,DLL1,GJC2,NTRK2,PAX6,ROBO1,SEMA6D,TIAM1,TIAM2_x000D_
GO:0098984	0.00067917	19.927	0.174355	3	24	neuron to neuron synapse	GO_CC	ATP1A3,CACNG4,CNIH2,DCLK1,DLGAP3,NTRK2,NTSR1,PDE4B,SHISA7,SYT1_x000D_
GO:2000311	0.000790738	18.8283	0.183511	3	25	regulation of AMPA receptor activity	GO_BP	CACNG4,CNIH2,SHISA7_x000D_
GO:0032281	0.000947749	17.5942	0.19506	3	26	AMPA glutamate receptor complex	GO_CC	CACNG4,CNIH2,SHISA7_x000D_
GO:0099177	0.00129455	3.39323	3.15638	10	430	regulation of trans-synaptic signaling	GO_BP	CACNG4,CNIH2,DLGAP3,JPH3,KCNMB4,NRXN1,NTRK2,RGS4,SHISA7,SYT1_x000D_
GO:0048665	0.00135892	15.3374	0.220213	3	30	neuron fate specification	GO_BP	DLL1,EYA1,ISL2_x000D_
GO:0045665	0.00153314	8.73825	0.495637	4	68	negative regulation of neuron differentiation	GO_BP	DLL1,ISL2,MEIS1,PAX6,SOX2_x000D_
GO:0030900	0.00222139	5.85809	0.910517	5	127	forebrain development	GO_BP	CXCR4,DCLK1,GBX2,GDF7,MDGA1,NTRK2,PAX6,ROBO1,SOX2,TOX_x000D_
GO:0050772	0.0024852	7.60131	0.565213	4	77	positive regulation of axonogenesis	GO_BP	NTRK2,ROBO1,TIAM1,TIAM2_x000D_
GO:0099536	0.00276689	2.60846	5.34968	13	734	synaptic signaling	GO_BP	CACNG4,CNIH2,DLGAP3,JPH3,KCNMB4,KCNQ3,NRXN1,NTRK2,NTSR1,PDYN,RGS4,SHISA7,SLC18A2,SYT1_x000D_
GO:0010975	0.00291125	3.5357	2.40375	8	333	regulation of neuron projection development	GO_BP	HECW2,NTRK2,PACSIN1,ROBO1,SARM1,SEMA6D,SFRP1,TIAM1,TIAM2,TOX,UST_x000D_
GO:0021527	0.0033644	27.4294	0.0880851	2	12	spinal cord association neuron differentiation	GO_BP	GDF7,MDGA1_x000D_
GO:0021781	0.0033644	27.4294	0.0880851	2	12	glial cell fate commitment	GO_BP	PAX6,SOX2_x000D_
GO:0043025	0.00350262	2.9344	3.61611	10	482	neuronal cell body	GO_CC	ATP1A3,BRINP1,GJC2,KCNK2,NRXN1,NTSR1,PDE1C,PDYN,PLXDC1,TIAM2_x000D_
GO:0051962	0.00390591	4.25801	1.49143	6	207	positive regulation of nervous system development	GO_BP	CXCR4,GJC2,LRRN1,NRXN1,NTRK2,PAX6,ROBO1,TIAM1,TIAM2_x000D_
GO:0048935	0.00395704	24.9345	0.0954255	2	13	peripheral nervous system neuron development	GO_BP	ISL2,NTRK2_x000D_
GO:0006836	0.00427858	4.17481	1.51947	6	207	neurotransmitter transport	GO_BP	KCNMB4,NRXN1,SLC18A2,SLC6A17,SLC6A18,SYT1_x000D_
GO:0007268	0.00440591	2.68837	4.36066	11	604	chemical synaptic transmission	GO_BP	CACNG4,CNIH2,DLGAP3,JPH3,KCNMB4,KCNQ3,NRXN1,NTRK2,NTSR1,PDYN,RGS4,SHISA7,SLC18A2,SYT1_x000D_
GO:0098878	0.0046621	9.6255	0.337603	3	45	neurotransmitter receptor complex	GO_CC	CACNG4,CNIH2,SHISA7_x000D_
GO:0007420	0.00549197	3.49279	2.12059	7	309	brain development	GO_BP	CXCR4,DCLK1,DLL1,GBX2,GDF7,GJC2,MDGA1,MEIS1,NTRK2,PADI2,PAX6,RGS4,ROBO1,SEMA6D,SFRP1,SLC6A17,SOX2,SYT1,TOX_x000D_
GO:0008038	0.00557201	8.99324	0.359681	3	49	neuron recognition	GO_BP	CXCR4,EMB,ROBO1_x000D_
GO:0042063	0.00573804	3.45785	2.13606	7	291	gliogenesis	GO_BP	CXCR4,DLL1,GJC2,LGI4,NTRK2,PAX6,SOX2_x000D_
GO:0001764	0.00726699	4.37485	1.20383	5	164	neuron migration	GO_BP	CXCR4,DCLK1,MDGA1,NTRK2,PAX6_x000D_
GO:0050890	0.00748318	3.2817	2.24617	7	306	cognition	GO_BP	BRINP1,JPH3,KCNK2,NRXN1,NTRK2,NTSR1,SHISA7_x000D_
GO:0045664	0.00819764	5.34017	0.790716	4	113	regulation of neuron differentiation	GO_BP	BRINP1,CDON,DLL1,EYA1,GDF7,ISL2,MEIS1,PAX6,SFRP1,SOX2,TIAM1_x000D_
GO:0021987	0.00937209	5.12825	0.822128	4	112	cerebral cortex development	GO_BP	MDGA1,NTRK2,PAX6,ROBO1_x000D_
GO:0043197	0.00966397	4.06511	1.2904	5	172	dendritic spine	GO_CC	CNIH2,NTRK2,NTSR1,PDE4B,SHISA7_x000D_
GO:0021885	0.0102128	7.12797	0.447766	3	61	forebrain cell migration	GO_BP	CXCR4,MDGA1,ROBO1_x000D_
GO:0051965	0.01115	6.88963	0.462447	3	63	positive regulation of synapse assembly	GO_BP	LRRN1,NRXN1,NTRK2_x000D_
GO:0097150	0.0122345	13.0539	0.16883	2	23	neuronal stem cell population maintenance	GO_BP	DLL1,SOX2_x000D_
GO:1903861	0.0122345	13.0539	0.16883	2	23	positive regulation of dendrite extension	GO_BP	CXCR4,SYT1_x000D_
GO:0043679	0.0122616	6.63693	0.47887	3	65	axon terminus	GO_CC	KCNK2,NTRK2,NTSR1,PACSIN1,PDYN,SLC18A2_x000D_
GO:0007613	0.0125346	4.69112	0.895532	4	122	memory	GO_BP	BRINP1,JPH3,KCNK2,SHISA7_x000D_
GO:2000463	0.0143694	11.9175	0.183511	2	25	positive regulation of excitatory postsynaptic potential	GO_BP	NRXN1,RGS4_x000D_
GO:0099572	0.0146032	2.86123	2.55828	7	341	postsynaptic specialization	GO_CC	CACNG4,CNIH2,DCLK1,DLGAP3,NTRK2,PDE4B,SHISA7_x000D_
GO:0019226	0.0165644	5.90222	0.535851	3	73	transmission of nerve impulse	GO_BP	CACNG4,KCNMB4,NTRK2_x000D_
GO:0045202	0.0169452	2.05181	6.705	13	941	synapse	GO_CC	ATP1A3,CACNG4,CNIH2,DCLK1,DLGAP3,EMB,KCNK2,KCNMB4,KCNQ3,MDGA1,NRXN1,NTRK2,NTSR1,PACSIN1,PDE4B,PDYN,SARM1,SHISA7,SLC18A2,SLC6A17,SYT1,TIAM1,TIAM2_x000D_
GO:0097447	0.0170059	2.28889	4.5839	10	611	dendritic tree	GO_CC	BRINP1,CNIH2,LMTK3,NTRK2,NTSR1,PDE4B,PDYN,PLXDC1,SARM1,SHISA7_x000D_
GO:0022011	0.0178483	10.5407	0.205532	2	28	myelination in peripheral nervous system	GO_BP	LGI4,NTRK2_x000D_
GO:0030285	0.0185994	10.3029	0.210064	2	28	integral component of synaptic vesicle membrane	GO_CC	SLC6A17,SYT1_x000D_
GO:0051968	0.0190793	10.1498	0.212872	2	29	positive regulation of synaptic transmission, glutamatergic	GO_BP	CACNG4,NRXN1_x000D_
GO:0099060	0.0202075	5.45411	0.577677	3	77	integral component of postsynaptic specialization membrane	GO_CC	CACNG4,CNIH2,SHISA7_x000D_
GO:0021954	0.0210892	5.36364	0.587234	3	80	central nervous system neuron development	GO_BP	DCLK1,GBX2,NTRK2_x000D_
GO:0051960	0.0214024	9.48803	0.226064	2	33	regulation of nervous system development	GO_BP	BRINP1,CXCR4,DLL1,GBX2,GJC2,LGI4,LRRN1,NRXN1,NTRK2,PAX6,ROBO1,SEMA6D,TIAM1,TIAM2_x000D_
GO:0007612	0.0221855	3.92103	1.06436	4	145	learning	GO_BP	JPH3,NRXN1,NTRK2,NTSR1_x000D_
GO:0030901	0.0286126	4.74457	0.660638	3	90	midbrain development	GO_BP	GDF7,PADI2,SFRP1_x000D_
GO:0021532	0.0286373	8.05709	0.264255	2	36	neural tube patterning	GO_BP	GBX2,PAX6_x000D_
GO:0098839	0.0294126	4.69016	0.667704	3	89	postsynaptic density membrane	GO_CC	CACNG4,CNIH2,SHISA7_x000D_
GO:0043198	0.0298169	7.87546	0.270083	2	36	dendritic shaft	GO_CC	CNIH2,NTSR1_x000D_
GO:0032279	0.031681	2.63633	2.36277	6	317	asymmetric synapse	GO_CC	CACNG4,CNIH2,DCLK1,DLGAP3,NTRK2,PDE4B,SHISA7_x000D_
GO:0050773	0.0355244	4.34316	0.719362	3	98	regulation of dendrite development	GO_BP	HECW2,PACSIN1,SARM1_x000D_
GO:0021537	0.0357167	2.86149	1.81309	5	247	telencephalon development	GO_BP	CXCR4,MDGA1,NTRK2,PAX6,ROBO1_x000D_
GO:0021879	0.0364021	7.02225	0.300957	2	41	forebrain neuron differentiation	GO_BP	GBX2,PAX6_x000D_
GO:0021983	0.0364021	7.02225	0.300957	2	41	pituitary gland development	GO_BP	PAX6,SOX2_x000D_
GO:1990138	0.0380897	3.28607	1.26255	4	172	neuron projection extension	GO_BP	CXCR4,DCLK1,SEMA6D,SYT1_x000D_
GO:0099565	0.0383186	4.20952	0.741383	3	101	chemical synaptic transmission, postsynaptic	GO_BP	NRXN1,NTSR1,RGS4_x000D_
GO:0030672	0.0425001	4.03062	0.772737	3	103	synaptic vesicle membrane	GO_CC	SLC18A2,SLC6A17,SYT1_x000D_
GO:0042551	0.0431267	6.36765	0.330319	2	45	neuron maturation	GO_BP	LGI4,RND1_x000D_
GO:0060076	0.0443378	6.26583	0.335409	2	45	excitatory synapse	GO_CC	PDE4B,SHISA7,SYT1_x000D_
GO:0007218	0.0452605	3.92741	0.792766	3	108	neuropeptide signaling pathway	GO_BP	KISS1R,NTSR1,PDYN_x000D_
GO:2000179	0.0478364	5.99485	0.349843	2	48	positive regulation of neural precursor cell proliferation	GO_BP	GJC2,PAX6,TOX_x000D_
GO:0048483	0.0484487	5.95141	0.35234	2	48	autonomic nervous system development	GO_BP	GBX2,TFAP2B_x000D_
filter key words
neur	axon	brain	synap	nerv	Memory	gli	cognit	AMPA	cereb	dendrit	learn	telencephalon	pituitary
