## Supplementary Table 5 for "Evidence for conserved gene expression and biological processes operative in human podocytes and adult brain"

### Sheet: Tabelle1
Primary Antibody	Specificity	Dilution	Manufacturer
		ICC WB
a-Actinin 4	Rabbit	1:200 1:1000	Abcam (#108198)
NPHS1	Rabbit	1:200 1:1000	Invitrogen (#PA5-20330)
TAU	Mouse	1:200 1:1000	Invitrogen (MN1000)
Phalloidin	Rabbit	1:200	Invitrogen (#A12379)
β-Tubulin	Rabbit	1:200 1:1000	Cell Signaling (#4466S)
SYN1	Guinea pig	1:1000	SySy (#106004)
GAPDH	Rabbit	1:4000	Thermo Fisher Scientific (AM4300)
Secondary Antibody	Specificity	Dilution	Manufacturer
Alexa 555	Mouse	1:500	Thermo Fisher Scientific (#A21424)
Alexa 555	Rabbit	1:500	Thermo Fisher Scientific (#21429)
Alexa 647	Rabbit	1:500	Thermo Fisher Scientific (#A32733)
Hoechst33258		1:5000	Thermo Fisher Scientific (#ab97155)
Goat anti-Rabbit IgG secondary Antibody HRP	Rabbit	1:1000	Cell Signaling (#7074S)
Goat anti-mouse IgG secondary Antibody HRP	Mouse	1:1000	Thermo Fisher Scientific #NA931
Goat anti-guinea pig IgG secondary Antibody HRP	guinea pig	1:1000	Abcam (#ab97155)
